# MIRit: an integrative R framework for the identification of impaired miRNA-mRNA regulatory networks in complex diseases

**DOI:** 10.1101/2023.11.24.568528

**Authors:** Jacopo Ronchi, Maria Foti

## Abstract

**Background:** MicroRNAs are crucial regulators of gene expression that participate in nearly every cellular process. Due to their central role, miRNAs are frequently implicated in the development of pathological conditions, as their dysregulation significantly disrupts normal cellular functioning. Consequently, a thorough characterization of the involvement of dysregulated miRNAs in disturbed pathways is imperative for understanding the mechanisms behind diseases. Nevertheless, the limited availability of analytical methods for joint multi-omic analysis of miRNA-mRNA datasets frequently yields inconclusive and contradictory findings. Specifically, the lack of statistical frameworks designed for integrated analysis of miRNA and mRNA data across biological conditions, as well as the insufficiency of methods suitable for non-sample-matched data, severely restricts the understanding of miRNA networks and the reproducibility of the conclusions drawn. To address these limitations, here we present MIRit, an open-source and all-in-one R package that enables integrative multi-omic miRNA analyses using various statistical approaches.

**Results:** To showcase MIRit’s capabilities, we evaluated the pipeline on a thyroid cancer dataset, comparing 8 papillary thyroid carcinoma samples to contralateral healthy tissue, as well as on Alzheimer’s disease data, comparing temporal cortex samples from patients to those from healthy individuals. In the first case, MIRit revealed that upregulation of miR-146b-5p and miR-146b-3p caused downregulation of PAX8, resulting in decreased thyroid hormone transcription. In contrast, in the second dataset, MIRit showed that disrupted miRNA-mRNA networks in patients with Alzheimer’s disease impact neuroinflammation, glutamatergic signaling, and neuroprotection. In particular, overexpression of miR-320a-3p may reduce SERPINF1, potentially leading to the accumulation of *Aβ*_1*−*42_ fragments.

**Conclusions:** The adoption of MIRit’s pipeline permits a comprehensive evaluation of perturbed regulatory networks in human diseases through a novel approach for integrative pathway analysis of miRNA-mRNA data. Specifically, MIRit enables the characterization of impaired networks at the molecular level, providing an outstanding advantage in the functional characterization of key dysregulated factors involved in disease pathogenesis and progression. In conclusion, our findings demonstrate the efficacy and usability of MIRit, making it a valuable tool for researchers in the field.
