## Supplementary Table 1 for "MIRit: an integrative R framework for the identification of impaired miRNA-mRNA regulatory networks in complex diseases"

Targets retrieval and integration	TAIPA – KEGG	TAIPA – Reactome	TAIPA – WikiPathways
Homo sapiens	Homo sapiens	Homo sapiens	Homo sapiens
Mus musculus	Mus musculus	Mus musculus	Mus musculus
Rattus norvegicus	Rattus norvegicus	Rattus norvegicus	Rattus norvegicus
Bos taurus	Bos taurus	Bos taurus	Bos taurus
Caenorhabditis elegans	Caenorhabditis elegans	Caenorhabditis elegans	Caenorhabditis elegans
Danio rerio	Danio rerio	Danio rerio	Danio rerio
Drosophila melanogaster	Drosophila melanogaster	Drosophila melanogaster	Drosophila melanogaster
Gallus gallus	Gallus gallus	Gallus gallus	Gallus gallus
Sus scrofa	Sus scrofa	Sus scrofa	Sus scrofa
Arabidopsis thaliana	Arabidopsis thaliana		Arabidopsis thaliana
