## Supplementary Table 2 for "MIRit: an integrative R framework for the identification of impaired miRNA-mRNA regulatory networks in complex diseases"

ID	logFC	AveExpr	P.Value	adj.P.Val
MATN2	-2.4843085450705	7.3178339730645	5.24173115810969e-08	6.78878515454814e-05
SLC24A5	2.37198931639174	8.47604034329594	7.3522384275417e-08	6.78878515454814e-05
TCEAL2	-3.23542280840765	7.57776216389932	9.52789714115797e-08	6.78878515454814e-05
ID4	-2.09961945398374	8.84633900125158	1.02977400903271e-07	6.78878515454814e-05
TDRD6	-2.41851762861252	8.47062719720853	3.04688811215838e-07	0.000160692879035233
NPC2	2.27102804302161	7.55773369844193	5.08786081751865e-07	0.000178629080176207
NECAB1	-2.17615669608681	8.88920410359662	5.1676925918438e-07	0.000178629080176207
TAPBPL	1.62461145190923	8.33546235877208	5.41916056658953e-07	0.000178629080176207
ENOSF1	1.72809205483803	8.52286523690104	8.04822303077504e-07	0.000221908265783763
SPIRE1	2.51939946019009	7.13843715710829	8.41517883139032e-07	0.000221908265783763
LLGL1	2.01851273919864	7.54613392325549	9.91061597732252e-07	0.000237584493929086
STAT6	2.59521514906506	8.97569734605799	1.09899396516148e-06	0.000241503923844235
PDZD7	1.5281055477534	9.87348122368201	2.95873065127871e-06	0.000589339485205901
PEG3-AS1	-2.16337178883122	7.33748883004613	3.1288406495573e-06	0.000589339485205901
SLC26A4	-2.78748344643098	9.39356632183402	5.31023265215133e-06	0.000909063331130929
C1orf56	1.22953309406767	11.2364133281534	5.5157426234717e-06	0.000909063331130929
C10orf55	3.03263947624085	9.54948644034517	5.86508930345443e-06	0.000909778852541726
BCL2	-2.01617363998331	6.57117802557778	6.33576697202406e-06	0.000928189861401525
LOC100131347	1.87471513534951	6.60206432398042	7.07578759393317e-06	0.000953083859836607
CITED2	-2.74678363589254	6.92264501731125	7.65859226541482e-06	0.000953083859836607
AIF1L	-2.10082990626297	6.51445578844277	7.65911296217272e-06	0.000953083859836607
LGALS3	1.97841759759495	6.93891030878609	8.33289525269094e-06	0.000953083859836607
DIO2-AS1	-2.81235780304791	6.93424648042784	8.64453015496181e-06	0.000953083859836607
TNRC6C	3.59608411442258	10.1958757520322	8.67425583469039e-06	0.000953083859836607
RYR2	-3.04514216662473	6.15886819503017	9.95524251833404e-06	0.00104732281157961
CAPN12	1.20137994166471	11.7115001799833	1.03262772472772e-05	0.00104732281157961
FAM151A	-1.4542007433323	7.39284003708757	1.13688202051896e-05	0.00107741038823199
JUN	-1.78108419126416	9.32937753508424	1.18661139581335e-05	0.00107741038823199
BEST1	1.58968490780178	10.7753201250924	1.19278556457332e-05	0.00107741038823199
ZNF497	1.43582730665799	8.0985349893618	1.23146001637059e-05	0.00107741038823199
CTNS	1.25329525770931	10.3591397353439	1.26808559323421e-05	0.00107741038823199
TNNI1	1.42965533037142	7.23755530666562	1.30743771040666e-05	0.00107741038823199
STK16	1.85682211032438	7.54200038654179	1.457230253815e-05	0.0011644594482758
TSPAN3	1.45379679887177	8.53871413823553	1.59780966671493e-05	0.00118111660950034
SYCP3	1.1814025045462	9.90260783221838	1.60744246597781e-05	0.00118111660950034
LOC100288346	-2.02507042115129	6.4008011361661	1.65621985858743e-05	0.00118111660950034
FBXL3	-1.72965388126323	6.44884999877945	1.65723604670128e-05	0.00118111660950034
CCDC18	1.49713287649215	7.25812885432075	1.76429449651977e-05	0.00122432752297964
PLTP	1.20373094455142	10.5184672223217	2.21639154092333e-05	0.00148391103704416
APAF1	-1.45667040699807	6.56861278853632	2.25090790602072e-05	0.00148391103704416
LAGE3	1.53220983634462	7.85199248161541	2.44594853942356e-05	0.00148984744353878
TCTEX1D4	1.90083941703511	7.31208788695087	2.45018390302565e-05	0.00148984744353878
LOC654433	-1.46407260457862	11.3146556611133	2.47403045740009e-05	0.00148984744353878
GRIP2	1.73071077530937	8.23024428123544	2.53824949392812e-05	0.00148984744353878
ID1	-1.48551740128497	6.65492903577476	2.56739944214114e-05	0.00148984744353878
ANXA9	-1.34126013195229	9.33102300149388	2.59889959813362e-05	0.00148984744353878
SPTBN1	-1.67858711562938	7.63663785381625	2.76961162986296e-05	0.00155392890807417
PROS1	2.15065655729006	7.28075052674792	2.95018637049908e-05	0.00158221208676945
RHOBTB2	1.28081059104969	8.34643301983485	2.98030238491949e-05	0.00158221208676945
PPIEL	-2.71899874009209	9.16799994634843	3.0000229176516e-05	0.00158221208676945
LINC00847	-1.33764833707981	7.83657806243512	3.13471574796243e-05	0.00162083243674057
FOXH1	1.38675124437842	9.21318224229743	3.32902043006582e-05	0.00162905658118
YIF1B	1.94150880037755	9.79013537188646	3.41526793862969e-05	0.00162905658118
DCDC2B	1.38112145522794	8.14029861655437	3.45710913104502e-05	0.00162905658118
DPT	-2.31998805086613	7.64282524747341	3.45910622596013e-05	0.00162905658118
EZR	-1.10550194411362	9.23713793834783	3.50170182702177e-05	0.00162905658118
H1F0	-1.54768596635581	8.67417392459075	3.52128271244823e-05	0.00162905658118
CCDC152	-1.18378966543143	13.154396547424	3.78261718343568e-05	0.00168011581708136
SDC2	-1.39661856950255	7.95551806366525	3.8077527056506e-05	0.00168011581708136
SNHG16	-1.62209614429154	7.65313891258257	3.87385775410391e-05	0.00168011581708136
ANXA1	1.86130371768799	7.84861685666079	3.8865022693198e-05	0.00168011581708136
FAM13A-AS1	-1.45418162119865	9.91042777747006	4.08561226017882e-05	0.00173770315001476
C19orf33	2.03912392667127	6.76513353399325	4.37165645373909e-05	0.00182985048706508
SORD	-1.94979821023866	7.01606714479602	4.54176802938837e-05	0.00187135035835893
THRA	1.70520237586903	8.68448659895415	4.7820504933639e-05	0.00192387429098383
NAB2	1.5851487795453	7.85217599199754	4.82791596037317e-05	0.00192387429098383
ADIRF	-1.52373156668904	7.46600364771931	4.88811442912084e-05	0.00192387429098383
RBBP4	1.34820295481703	10.0784246484537	5.07962069882516e-05	0.00196984702688264
LOC728558	2.57758081104761	8.77780971057531	5.39087617472432e-05	0.00206025224242725
LOC645513	2.29817422278537	10.2559956914962	5.53643154871961e-05	0.00208565285628195
CCDC176	-1.29313261773859	7.83299253022367	5.64650818689187e-05	0.00209716085758223
PPIB	1.55950695918461	10.6516740255923	6.40735696880727e-05	0.00234669448982566
SNRNP200	1.335616750045	8.53842502912	7.00386550968803e-05	0.00250370338421437
ZNF546	1.4125735305695	6.81583086949545	7.02594047902402e-05	0.00250370338421437
COA5	1.45909683595292	6.38614204399282	7.19845677530323e-05	0.00253097740219662
RAB11B	-1.29189493573924	6.60605861896635	7.35806849032088e-05	0.00255305613276002
DLEC1	1.11179385155129	8.53675308290053	8.61742906515594e-05	0.00291335390318156
EFHD2	1.45349177807509	6.59621538033363	8.98263545184721e-05	0.00299838097297735
RBMS2	1.1220159502591	9.74327422930562	9.7377113727605e-05	0.0031701660357987
MDK	1.76437930346476	6.78852862209135	0.000105692879365706	0.00335797738418514
RGL4	1.32215042575046	9.77047697621258	0.000115327256158113	0.00355913000461453
FN1	3.03776694167443	10.2246511847807	0.000118878443019575	0.00355913000461453
APOE	2.49956997662451	8.12544971923199	0.000119416128345438	0.00355913000461453
TAF5	1.01442586647291	8.99640093640642	0.000122209015837086	0.00355913000461453
TPO	-3.01093594720018	8.92801320049415	0.000122537698380146	0.00355913000461453
SLA2	1.7031195102821	6.96755658206077	0.000123090479086143	0.00355913000461453
IER2	-1.62568828072204	7.60457647945061	0.000124458958256405	0.00355913000461453
PIAS3	1.1198012628784	7.88945394387235	0.000125414739791751	0.00355913000461453
SPTBN5	1.33911846419148	6.55753137572825	0.000125779133001937	0.00355913000461453
NUDT17	1.29617664436223	7.39735668092661	0.000126877259791652	0.00355913000461453
TOB1	-1.23948637975633	6.22535623661733	0.000127808156459233	0.00355913000461453
TCFL5	-2.63322821115812	6.75334434281281	0.000129431140717136	0.00355913000461453
ANKZF1	1.31906224089605	7.5696891665738	0.000129570148063328	0.00355913000461453
HYOU1	-1.69679704745043	7.12137738611346	0.000131729992851399	0.00358115454792928
DIO2	-1.84676874593589	8.80817073901236	0.000133180807528367	0.0035836509127786
SMPD4	-1.07049152330596	8.9300266141552	0.000136550429939999	0.00363012708949513
STAB1	1.14692305428195	8.20216298751273	0.000137661247231518	0.00363012708949513
TSR3	2.12838486800091	7.34964066501988	0.000149578160110655	0.00389452463989333
ALKBH4	1.27680345289163	6.75106356074629	0.000150641453647751	0.00389452463989333
SLC20A2	-1.17953839316855	7.07059839518485	0.000158151622324968	0.00404147496915411
EGR1	-1.45702110720972	8.74206048110531	0.000160277171081624	0.00404147496915411
ASAH1	-1.36231234523623	7.46707916428667	0.000162884864859861	0.00405214517580617
IYD	-2.02935454166089	9.84204203110745	0.000168266555191038	0.00414690566391372
C6orf136	1.14276280832616	7.45353501306538	0.00017851728285227	0.00426458664699079
KCNQ1OT1	-1.13668604078789	8.78462859038064	0.000179700398093374	0.00426458664699079
LOC100505761	1.33954355085884	6.50839351666989	0.000180229064299835	0.00426458664699079
CYBRD1	-1.27408229220935	6.99692750770497	0.000181127684665517	0.00426458664699079
RNF207	1.03872775956769	7.70035031526545	0.000192015732916504	0.00448093351947629
DTX4	1.38829140375619	7.88164810522986	0.000208805276385795	0.00478799577242905
NUMB	1.16758830916736	7.79704166557944	0.000216898135518368	0.00488119679001543
BCAM	-1.49998623519146	6.67071658155382	0.000218738579121476	0.00488119679001543
MINA	-1.18359510351239	12.2360680831226	0.000218929611768663	0.00488119679001543
ST7-AS2	-1.54675340441352	6.88801186793267	0.000220946988574213	0.00488119679001543
GNPTAB	1.02372986989677	8.02112361910186	0.000232096614262477	0.00501671124434551
LENG9	1.22933929818436	10.8267894454621	0.000238163879864388	0.00507986132966405
OGG1	1.26626642562539	7.73388365023953	0.000238870991611051	0.00507986132966405
LRP11	1.14536585885948	7.43326505808333	0.000244898702103021	0.00516638301956532
IRS1	-1.26607105707854	6.27994901326146	0.000252545043736549	0.00524699172497672
GPX3	-1.31507773992434	9.78469876049649	0.000252699260171423	0.00524699172497672
TFB1M	-1.40818142135997	7.96789782307365	0.000262024967245648	0.0053294522643527
GRM6	1.34296094530902	6.52133475698553	0.000262179967507837	0.0053294522643527
CANX	-1.29791242365771	9.52510224815514	0.000262733710415567	0.0053294522643527
CTSA	1.0293231045725	8.27466535428415	0.000273323002820563	0.00550192945372385
UFSP2	-1.32756159071414	9.72311516759611	0.000283182849656868	0.00563600240099006
MED12L	-2.04406545816277	7.23141423170304	0.000285964523703158	0.00563600240099006
NGFRAP1	-1.17983588748748	8.39590307163889	0.000286395268006321	0.00563600240099006
LRP2BP	1.42197706046432	8.52226283666026	0.000296069869095767	0.00578323144300397
EGR2	-1.92361390321666	7.17508541734941	0.000309893506198014	0.00596594132782481
AGK	1.02609490669888	8.68635546344122	0.000310928123562973	0.00596594132782481
C18orf8	1.0082943614694	7.52586819726726	0.000312210808964666	0.00596594132782481
ISYNA1	1.06777170394856	9.67925382826768	0.000314695368081899	0.00597015601174077
ZBED2	-1.69546359632786	6.95743960329427	0.000327002172342486	0.00614730218954856
SPTY2D1-AS1	-1.31559968526743	7.53037378290371	0.00033678262787885	0.00622963760552892
S100A13	1.08257752069846	7.80577939000149	0.000337822592942979	0.00622963760552892
MGST1	1.35622851656968	8.00035955734825	0.000354840253602882	0.0064531982672469
VPS37A	1.56068997281882	7.74709750553398	0.000392061564831284	0.00703310439768772
SLC48A1	1.20815408014929	7.86848851537134	0.000401921576184416	0.0071612648405291
SYTL4	1.32491463286902	7.49371136603198	0.000409208351027687	0.00722490545240267
CAV1	-1.8290552638941	6.24704397677922	0.00042080455707687	0.0073487524305411
VWA2	-1.04614923666809	7.4435075871218	0.000433358371497788	0.00743091593506065
FOXE1	-1.29641259194332	6.91192565587372	0.000434989715993192	0.00743091593506065
CCND2	1.33218249565753	6.74597492323604	0.000443637539490486	0.00749918071561803
DEPTOR	-1.44532105122379	6.29793973114159	0.000493497563944067	0.0081846105416384
DEK	-1.08508339862345	7.32240788574605	0.000499769539361086	0.00823682672059489
SFTA3	1.20606991970897	7.65488468598242	0.000505091443636411	0.00827283314825599
TG	-1.58532199553196	12.4713526936966	0.000522392400346572	0.00846991534397427
GAPDH	1.00868954309856	8.83306156790873	0.000523548047428065	0.00846991534397427
MRPL49	1.1063521416858	8.60643788967116	0.000538824262950449	0.00866389988658739
CFDP1	-1.0169554082157	7.3244208086191	0.000542921714842877	0.00867687613357979
KIF20A	1.04878020486695	7.46424075564843	0.000548582948244126	0.00871453755734795
PRICKLE2-AS1	-1.13281736948301	9.05099622390811	0.000552092719426601	0.00871777545585597
AHR	1.32552420459337	6.52326639774239	0.000560516864994578	0.00879811293446847
NOL3	1.08770354604377	8.26204209558602	0.000580093636195293	0.00897878666920419
CRYZ	-1.38647625138458	6.45452118516785	0.000582242138958633	0.00897878666920419
SLC25A5-AS1	-1.19084052637451	7.30150428642027	0.000587431254452047	0.00900614080226772
CHRNE	1.09571544321523	9.05542090722787	0.00061621279027543	0.00928385493953894
MAPK7	-1.53626345949385	9.15309705294274	0.000619627785119019	0.00928385493953894
EFEMP1	-1.94605239018839	7.05657205034373	0.00063748599702259	0.00940352254542805
BEX4	-1.04782585183611	7.26386592033407	0.000638139234807563	0.00940352254542805
MTHFD2	1.86711836783977	7.72152342935931	0.000640424344954508	0.00940352254542805
DDR1	1.00234334488182	7.35800202353209	0.00064187867204287	0.00940352254542805
CLCN2	1.1483988656356	6.5772430070797	0.000667476812657015	0.00972451024848922
CD24	-1.00455758382495	8.74658750874009	0.000699511240743852	0.010079842305145
NDE1	-1.55832890235977	8.23820618447437	0.000717331475715044	0.0102804516383727
CYR61	-1.57500879034293	7.47566531112544	0.000728512227222197	0.0103842526658645
SORBS2	-2.02015863026552	6.63179926467101	0.000740139264242457	0.0104371510150126
CLDN3	-1.07781513690396	6.77610876408939	0.000767153074400662	0.0107036119428283
MICA	-1.18317054400307	6.54218035869813	0.000782819002678084	0.010766405764178
SLC26A7	-1.88330005158634	7.55886993791018	0.000783086711680437	0.010766405764178
PAX8	-1.01044815324588	8.59709819264762	0.000797799830679314	0.010866283613852
SLC5A6	-1.41718907418084	6.30700855081874	0.000822074133421156	0.0110602524991408
C1orf192	-1.13004624767715	7.43971955672471	0.000828989600313702	0.0110966780508997
HTATSF1	-1.09057689519736	6.88165062666271	0.000874097132024598	0.0115828851113008
DENND1C	-1.0149083349537	8.94884585124511	0.000908074213173816	0.0119133915429819
NT5DC2	1.08549556296509	8.80381620763726	0.000954859761736868	0.0124651742163372
EEF2	-1.18226172813667	8.8463266498349	0.000983690465983668	0.0126536183356045
JMJD4	-1.14258268405807	6.71076248959758	0.00100864667173864	0.0127875061219942
ITGA3	1.43710371176804	7.30932393476984	0.00105722938706393	0.0131505372343754
SMARCA2	-1.26566172988959	7.49145991474803	0.0010638517908506	0.0131707848472912
LIMD1	-1.06836797323357	6.72137618042381	0.00108217923824701	0.0132764203861621
ATG9B	1.01753053787553	7.51420853465247	0.00108245369094609	0.0132764203861621
TUSC1	-1.05536533475501	7.64513101932823	0.00111636319429687	0.0136289339970409
CARD14	1.09428540653963	7.4878012939123	0.00113863732711318	0.013710441240171
ZMYND11	-1.18858751191149	6.45299848272098	0.00115766515549448	0.0138134073078686
PKMYT1	1.08108110314245	6.86460006185144	0.00120018691836002	0.0142562743410603
CCL21	-2.08533908685349	6.91898028895483	0.00120653276840515	0.014267385247912
ITGA6	1.18827577824921	6.72922456176496	0.00122742065547271	0.0143923853503134
RPL18A	-1.18532028884461	8.15536665632288	0.0012316763324649	0.0143923853503134
EFTUD2	1.5188998324179	7.39410063729737	0.00125003168124652	0.0145212931429386
GNPTG	1.0568744420678	7.1818474522247	0.00128824482617498	0.0148995684501027
SLC26A4-AS1	-1.6818748910732	7.84296302348922	0.00132520223422212	0.0151937317027989
TPTE2P5	-1.58349999588428	7.71144276729538	0.00133946254605007	0.0152907477659482
FHL1	-1.37813115761264	6.19877065031012	0.00136360575734718	0.0154368983872767
ACAP1	-1.27727221989479	7.0303481871063	0.00136806847303196	0.0154368983872767
POM121L10P	1.05810871397523	7.03648714340398	0.00137472213976321	0.0154368983872767
SEPP1	-1.24660039151181	6.30809303562526	0.00138153508509568	0.0154368983872767
DCBLD2	1.1247948414262	6.97814398029248	0.00142087011842028	0.015677131808679
HNRNPM	-1.06047366061171	7.17144677942659	0.00150616058824367	0.0164943045425973
FBL	-1.03479313973284	6.33352675641689	0.00150744307727188	0.0164943045425973
IQCH-AS1	-1.00051611717444	7.05813733328833	0.00155324099355555	0.0167864610655983
SIX5	1.03420467864157	7.66976969910557	0.00161043753759458	0.0170612880904649
MCTP2	1.00517732319405	7.30124858589789	0.00163436276795848	0.017239258476426
ANKRD28	-1.10387233078196	7.13751942930274	0.00165997741827341	0.0174396830756453
GPBP1	-1.24884438053961	6.63422631081903	0.00167282820421268	0.017504952279797
TAF9B	-1.26608919886299	7.67697335160051	0.00169687024502683	0.0175328457155982
PAPSS2	-1.20070806712276	7.10109269217241	0.00170427076910541	0.0175328457155982
SIAH1	1.0574753121261	11.1257907553221	0.00171389622925092	0.0175328457155982
IL18BP	1.05496643002173	8.67436288653207	0.00171542613476324	0.0175328457155982
CD44	1.20066539810174	6.77779041974481	0.00172208662859576	0.0175328457155982
FOSB	-1.67582577954481	8.81707059915644	0.0017703892965986	0.0178581588984145
NPEPPS	1.16945337278516	7.66795485185735	0.0017876578608262	0.0178581588984145
COL9A3	-1.27364352675923	7.70681246790748	0.00178784753476733	0.0178581588984145
UBXN6	-1.02715571720448	6.94367748232937	0.00187016694082287	0.0185399632441725
NUPR1	-1.38103945586992	9.19875270072997	0.00190755900081071	0.0188398242889057
LMO3	1.52956817949823	6.62653463699967	0.00201138831509929	0.0196445592108031
TXNDC11	1.09590304387631	8.12502108286886	0.00202475080205955	0.0196994035044335
MIRLET7DHG	1.05660567385705	8.05028520073575	0.00204675286925793	0.0196994035044335
LOC100130872	1.18011968784364	6.53022686129032	0.00204774947456898	0.0196994035044335
PCP4	-1.35905246037364	6.67907477465392	0.00204951787623214	0.0196994035044335
MDM2	1.29043821628234	7.44154870457266	0.00212343313801012	0.0199657970362187
EIF2AK4	-1.38165176452813	6.62592849455643	0.00212814592490384	0.0199657970362187
MYCBP2-AS1	-1.36187486762125	6.909112154979	0.00214547924558029	0.0199657970362187
CHAD	-1.19875889632404	7.20352709717237	0.00215895038458035	0.0199759725057487
METTL7B	1.38604142081976	7.45699719437935	0.0021727482788052	0.0200333468923402
MED11	1.35834824239758	6.72647772780151	0.00240206890922245	0.0214720532665072
GJA1	-1.34255082496992	6.16828311236863	0.00246664806679824	0.0219748342977938
TRAF7	1.1220474926532	6.79994916959151	0.00249608630630445	0.0221622208408244
ZFP36L2	-1.08604293016908	7.2385297124858	0.00256660294630294	0.0224110330112611
SYNE2	-1.19445179005902	6.4204175083734	0.0026144415480675	0.0227534071361518
GIGYF2	-1.11015422901189	6.39959846216475	0.0027963777133022	0.0241772066556652
ZFP36L1	1.04641118120204	7.93234663496599	0.00294756372187769	0.0248578134478733
DLK2	1.07477611785315	6.11429170452901	0.003046503447985	0.0254578854828947
HNRNPR	-1.53895733191654	6.07055740301241	0.00307372806642909	0.0255691511393486
FAM63A	-1.0857271119622	7.00861138597382	0.00314901503289118	0.0260311995038685
ARHGAP24	-1.29063839531157	6.3956113133588	0.00330864219169821	0.0268458137215637
MIR3661	-1.13676103810036	7.00393536647111	0.00343630700282989	0.027459216868068
PLIN4	1.13671493350426	6.43177936732661	0.00351904530225002	0.0278560758821774
FCGBP	-1.21941565955574	7.54320140235563	0.00352786951038686	0.0278560758821774
MTCH1	-1.07197681599657	7.13027573742187	0.00361311880375685	0.0281055878628519
COL1A2	1.34442721879529	7.09908042565523	0.00371426078521435	0.0284724002634019
ZNF276	1.04745524264879	6.86396425253437	0.00375783832756603	0.0287229555646134
C12orf40	-1.89532842948804	6.60937823100781	0.00380082414831116	0.0289675528297587
SMAD2	-1.44681295264824	9.78028937630392	0.00390041599323296	0.0293398127349804
NRG4	1.09379080869297	7.25177549378804	0.00393904308590006	0.0294256561402789
CUL5	-1.00404115520887	7.17536316373492	0.0040910169100827	0.0303034033480002
ANKRD36BP1	-1.03240197964587	6.96069689265139	0.00421715465791573	0.0308906578692327
HLA-DRB5	1.30655172614956	8.89062968853647	0.00469645124549326	0.0335624442665738
ATF3	-1.56684030252889	6.47729478043042	0.00488268198260924	0.0346277859625486
SCPEP1	-1.13070701751185	6.41697402856615	0.00490973904864174	0.0346277859625486
ECE1	1.12522192187801	6.47066468266593	0.00498323675384842	0.0349489237231337
TMEM132A	1.0965333075518	7.36612976917806	0.00503067254837569	0.0350023311611258
EFCAB14-AS1	-1.23331839625827	6.49939479090657	0.005257452131005	0.036292935260367
PPP1R15A	-1.05740677460028	7.71714949218603	0.00535619946577464	0.0365411057370782
WSB2	1.27861153784143	7.13308021369432	0.00574215458465435	0.0388541922927036
FZD4	1.07387585636949	8.3833380883792	0.005908356134202	0.0393442806209361
URI1	-1.07296269877761	6.29083957300363	0.00609920551676071	0.0404110677077839
PPP4R2	1.0181123934604	7.65017296022547	0.006730537112029	0.0427672924443867
ICAM2	1.28681345023426	8.7518348429398	0.00677911637082543	0.0429724275717948
LOC100128675	1.078135619643	6.60028875580567	0.00764685521457789	0.0472485941808961
SPSB3	1.05412476626829	7.34980762986574	0.00765079625151408	0.0472485941808961
JUND	-1.13722222312767	7.36209334412684	0.00776007675200833	0.0474787062530069
LUC7L	1.04366249371999	6.41211924719447	0.00781977374976911	0.0477305326571494
NOC2L	1.09923093956516	7.65117487473579	0.00817985820599891	0.0491476675117617
IL17RC	-1.15103314663494	6.79279440711905	0.00821945937634301	0.0491490121891531
DCN	-1.40559636421179	6.58938295907007	0.00827749190807668	0.0493840410895887
