## Supplementary Table 3 for "MIRit: an integrative R framework for the identification of impaired miRNA-mRNA regulatory networks in complex diseases"

ID	logFC	AveExpr	P.Value	adj.P.Val
hsa-miR-34a-5p	2.17000424458964	8.76033703928528	5.98778512032796e-06	0.00222146827964167
hsa-miR-21-5p	1.98096703356451	15.1760422581305	1.63902417617909e-05	0.00304038984681221
hsa-miR-551b-3p	3.33985273183806	4.32153319008786	2.6855236892866e-05	0.00332109762908443
hsa-miR-144-5p	-1.67405374705465	8.47657903039639	6.81518173140143e-05	0.0052393784941675
hsa-miR-21-3p	1.89047111595609	10.0156777131976	7.06115700022574e-05	0.0052393784941675
hsa-miR-138-5p	-1.60802381700685	10.4456043129781	0.000147277824728632	0.00892604104269464
hsa-miR-146b-3p	5.07817430562993	9.8914742872285	0.000168415868730088	0.00892604104269464
hsa-miR-7-5p	-2.40443941805654	7.12626498219732	0.00023681868787188	0.00952766403594073
hsa-miR-146b-5p	5.22648433513874	15.5734772970563	0.000315448344407138	0.00952766403594073
hsa-miR-375	4.42643749203785	9.72052561119895	0.000361939259131002	0.00952766403594073
hsa-miR-204-5p	-2.646069239717	9.32009788826227	0.000367419508549209	0.00952766403594073
hsa-miR-138-1-3p	-1.7922990030788	5.16084013595833	0.00038626502654981	0.00952766403594073
hsa-miR-451a	-2.15992642768368	14.0875649991045	0.000388125769355415	0.00952766403594073
hsa-miR-96-5p	1.72654164114256	5.68285346274179	0.000416449341755382	0.00952766403594073
hsa-miR-873-5p	-2.97805353637796	5.38177859014177	0.000435478250879658	0.00952766403594073
hsa-miR-31-3p	2.61484958038387	5.17831421144761	0.000436577597334211	0.00952766403594073
hsa-miR-873-3p	-2.7003148502575	3.55464475757733	0.000536142920867894	0.0110268573376638
hsa-miR-2110	1.10089562450297	2.96966610675663	0.000564874418529571	0.0110268573376638
hsa-miR-182-5p	1.65066874004404	12.5987711281253	0.000594439748661119	0.0110268573376638
hsa-miR-4485	-1.62847469852506	3.7349304731974	0.000704027182126872	0.0111487121868335
hsa-miR-6842-3p	1.74847355633013	3.63603468816325	0.000708978583396394	0.0111487121868335
hsa-miR-31-5p	2.96154848007301	10.2660105941789	0.000725002816936872	0.0111487121868335
hsa-miR-577	-1.29532325616594	4.90020780561504	0.000751260929031909	0.0111487121868335
hsa-miR-183-5p	1.69684583661103	8.96923671023278	0.00102039873999962	0.014560305097687
hsa-miR-7-2-3p	-2.16206461836282	4.27581470686609	0.00111386239921148	0.0153052944484245
hsa-miR-1179	-2.33111539318049	5.32689032350612	0.00115558207197629	0.0153114624536859
hsa-miR-486-5p	-1.79889463201154	13.6573019482815	0.00145231508700134	0.0173809321702419
hsa-miR-9-5p	-1.16866851841133	3.4755004646086	0.00160478764349331	0.0186055067417506
hsa-miR-1275	-1.25057272416407	3.37539970909391	0.0017831929711936	0.0192267774340632
hsa-miR-653-5p	1.17689798899745	3.56898382042076	0.00187842121830836	0.0192267774340632
hsa-miR-221-3p	3.31031420545928	12.789694617291	0.00190545447769826	0.0192267774340632
hsa-miR-222-3p	3.17997592641422	12.0246042852321	0.00222880151227781	0.0208261515311715
hsa-miR-221-5p	3.05351569271981	7.69051450551944	0.00262303804591018	0.02317016940554
hsa-miR-144-3p	-1.20305824473313	8.11438479380452	0.00329148831330869	0.0272412761137151
hsa-miR-652-3p	-1.00359942378809	7.27781066781794	0.00330419791136707	0.0272412761137151
hsa-miR-139-5p	-1.05309040792542	6.94510059402721	0.00368160055353075	0.0290611447948917
hsa-miR-874-3p	-1.03732234616478	7.39080472629809	0.0042017798550231	0.0324762567961161
hsa-miR-504-5p	-1.22651289057198	2.69087419524856	0.00461935166151713	0.0343206473186142
hsa-miR-3613-5p	1.27106175950474	5.00018870055789	0.00462542416692914	0.0343206473186142
hsa-miR-486-3p	-1.51618777690778	3.57451911359225	0.00512240068477473	0.0365463587317582
