## Supplementary Table 4 for "MIRit: an integrative R framework for the identification of impaired miRNA-mRNA regulatory networks in complex diseases"

microRNA	Target	microRNA.Direction	Corr.Coefficient	Corr.P.Value	Corr.Adjusted.P.Val
hsa-miR-1179	ITGA6	downregulated	-0.861764705882353	8.90259220990748e-06	0.000657930322919299
hsa-miR-1179	RBMS2	downregulated	-0.776470588235294	0.000202175420272735	0.00348405454793885
hsa-miR-1179	SPIRE1	downregulated	-0.711764705882353	0.000992021623884982	0.00724852163815958
hsa-miR-1179	TAF5	downregulated	-0.597058823529412	0.0073048659774905	0.0266876637700363
hsa-miR-1275	CCND2	downregulated	-0.779411764705882	0.000185840118239379	0.00348405454793885
hsa-miR-1275	CD44	downregulated	-0.838235294117647	2.50517105034175e-05	0.00134235415447479
hsa-miR-1275	ITGA3	downregulated	-0.564705882352941	0.0113316024220923	0.037557836893842
hsa-miR-1275	LLGL1	downregulated	-0.667647058823529	0.002355990973995	0.0116530938175291
hsa-miR-1275	MDK	downregulated	-0.682352941176471	0.00179398520587836	0.00994424558086022
hsa-miR-1275	NAB2	downregulated	-0.726470588235294	0.000718091317539268	0.00599652879451622
hsa-miR-1275	NUMB	downregulated	-0.670588235294118	0.00223360434886908	0.0113087212308883
hsa-miR-1275	THRA	downregulated	-0.573529411764706	0.0100955190232615	0.034900100709447
hsa-miR-1275	TNNI1	downregulated	-0.685294117647059	0.0016957808726083	0.00964944337245254
hsa-miR-138-1-3p	CCDC18	downregulated	-0.623529411764706	0.004927825195461	0.0204425264560092
hsa-miR-138-1-3p	CCND2	downregulated	-0.894117647058823	1.50565496481871e-06	0.000242034035594608
hsa-miR-138-1-3p	LRP2BP	downregulated	-0.552941176470588	0.0131572499353333	0.0414711358255849
hsa-miR-138-1-3p	TNNI1	downregulated	-0.776470588235294	0.000202175420272735	0.00348405454793885
hsa-miR-138-1-3p	ZNF276	downregulated	-0.567647058823529	0.0109072960718715	0.0369125861800704
hsa-miR-138-5p	ATG9B	downregulated	-0.564705882352941	0.0113316024220923	0.037557836893842
hsa-miR-138-5p	CD44	downregulated	-0.717647058823529	0.000873767530235121	0.0066884824040617
hsa-miR-138-5p	CLCN2	downregulated	-0.702941176470588	0.00119347633465047	0.00799380503312763
hsa-miR-138-5p	DTX4	downregulated	-0.744117647058824	0.000474141392868934	0.00491730509056007
hsa-miR-138-5p	OGG1	downregulated	-0.770588235294118	0.000238411197681663	0.00348405454793885
hsa-miR-138-5p	RBBP4	downregulated	-0.597058823529412	0.0073048659774905	0.0266876637700363
hsa-miR-138-5p	VPS37A	downregulated	-0.673529411764706	0.00211636962423025	0.010800203717302
hsa-miR-139-5p	CCND2	downregulated	-0.558823529411765	0.0122182557122529	0.0396784768837304
hsa-miR-139-5p	ECE1	downregulated	-0.620588235294118	0.00515675777483884	0.0204678719087739
hsa-miR-139-5p	FN1	downregulated	-0.697058823529412	0.0013452947012803	0.00831754320118493
hsa-miR-139-5p	ITGA3	downregulated	-0.679411764705882	0.00189671633457987	0.0104238342148278
hsa-miR-139-5p	SPIRE1	downregulated	-0.570588235294118	0.0104953481841089	0.0360882827934868
hsa-miR-139-5p	TSPAN3	downregulated	-0.541176470588235	0.0152001094440851	0.0465412874883177
hsa-miR-144-3p	DCBLD2	downregulated	-0.685294117647059	0.0016957808726083	0.00964944337245254
hsa-miR-144-3p	TSPAN3	downregulated	-0.614705882352941	0.00563973703165251	0.0218454874177865
hsa-miR-144-5p	TAF5	downregulated	-0.705882352941176	0.00112295030052566	0.00793469278283516
hsa-miR-146b-3p	BCL2	upregulated	-0.829411764705882	3.54422703231997e-05	0.00149848286423134
hsa-miR-146b-3p	JMJD4	upregulated	-0.682352941176471	0.00179398520587836	0.00994424558086022
hsa-miR-146b-3p	LIMD1	upregulated	-0.691176470588235	0.0015123593975217	0.00884042811460412
hsa-miR-146b-3p	MED12L	upregulated	-0.647058823529412	0.00337103850358993	0.0154826982700595
hsa-miR-146b-3p	PAX8	upregulated	-0.676470588235294	0.00200412619510468	0.0104768548248155
hsa-miR-146b-3p	SORBS2	upregulated	-0.826470588235294	3.96177429112486e-05	0.00149848286423134
hsa-miR-146b-3p	SPTBN1	upregulated	-0.85	1.52613003389251e-05	0.000892092374357167
hsa-miR-146b-3p	TAF9B	upregulated	-0.620588235294118	0.00515675777483884	0.0204678719087739
hsa-miR-146b-3p	ZFP36L2	upregulated	-0.591176470588235	0.00793778977782069	0.0283555490396595
hsa-miR-146b-3p	ZMYND11	upregulated	-0.726470588235294	0.000718091317539268	0.00599652879451622
hsa-miR-146b-5p	ANKRD28	upregulated	-0.823529411764706	4.41956968192108e-05	0.00157876850304181
hsa-miR-146b-5p	CD24	upregulated	-0.711764705882353	0.000992021623884982	0.00724852163815958
hsa-miR-146b-5p	CUL5	upregulated	-0.685294117647059	0.0016957808726083	0.00964944337245254
hsa-miR-146b-5p	CYBRD1	upregulated	-0.802941176470588	9.02583973399229e-05	0.00241817289539877
hsa-miR-146b-5p	DIO2	upregulated	-0.702941176470588	0.00119347633465047	0.00799380503312763
hsa-miR-146b-5p	EGR1	upregulated	-0.538235294117647	0.0157466141029192	0.0477597776800804
hsa-miR-146b-5p	FBXL3	upregulated	-0.552941176470588	0.0131572499353333	0.0414711358255849
hsa-miR-146b-5p	FHL1	upregulated	-0.717647058823529	0.000873767530235121	0.0066884824040617
hsa-miR-146b-5p	HYOU1	upregulated	-0.826470588235294	3.96177429112486e-05	0.00149848286423134
hsa-miR-146b-5p	PAX8	upregulated	-0.711764705882353	0.000992021623884982	0.00724852163815958
hsa-miR-146b-5p	SMAD2	upregulated	-0.535294117647059	0.016307931647011	0.0487720932512934
hsa-miR-146b-5p	SPTBN1	upregulated	-0.835294117647059	2.81856603140722e-05	0.00139410612168834
hsa-miR-146b-5p	TAF9B	upregulated	-0.617647058823529	0.0053939923009744	0.0211483966434545
hsa-miR-182-5p	BCL2	upregulated	-0.832352941176471	3.16406228661628e-05	0.00145320860735305
hsa-miR-182-5p	CITED2	upregulated	-0.667647058823529	0.002355990973995	0.0116530938175291
hsa-miR-182-5p	CUL5	upregulated	-0.620588235294118	0.00515675777483884	0.0204678719087739
hsa-miR-182-5p	FHL1	upregulated	-0.641176470588235	0.00371720954126698	0.0167144456995431
hsa-miR-182-5p	SDC2	upregulated	-0.561764705882353	0.0117685082371405	0.0386079122269456
hsa-miR-182-5p	SPTBN1	upregulated	-0.535294117647059	0.016307931647011	0.0487720932512934
hsa-miR-182-5p	TOB1	upregulated	-0.720588235294118	0.00081909558193981	0.00650220319984318
hsa-miR-183-5p	EZR	upregulated	-0.588235294117647	0.00826986109768905	0.029217146625352
hsa-miR-183-5p	HNRNPM	upregulated	-0.629411764705882	0.00449404463222345	0.0193937630773133
hsa-miR-183-5p	MED12L	upregulated	-0.682352941176471	0.00179398520587836	0.00994424558086022
hsa-miR-204-5p	CCND2	downregulated	-0.885294117647059	2.57357378842123e-06	0.000326623615249364
hsa-miR-204-5p	CD44	downregulated	-0.808823529411765	7.4237796116173e-05	0.00227309061441425
hsa-miR-204-5p	DTX4	downregulated	-0.758823529411765	0.000327015118082395	0.00404366771013423
hsa-miR-204-5p	HLA-DRB5	downregulated	-0.594117647058824	0.00761620043816399	0.0275124543917946
hsa-miR-204-5p	RHOBTB2	downregulated	-0.902941176470588	8.38862185297083e-07	0.000242034035594608
hsa-miR-204-5p	SLA2	downregulated	-0.720588235294118	0.00081909558193981	0.00650220319984318
hsa-miR-204-5p	STAT6	downregulated	-0.820588235294118	4.92063520843771e-05	0.0016652465468555
hsa-miR-204-5p	TAF5	downregulated	-0.720588235294118	0.00081909558193981	0.00650220319984318
hsa-miR-21-3p	CANX	upregulated	-0.661764705882353	0.00261687665066377	0.0126515164389233
hsa-miR-21-3p	CUL5	upregulated	-0.755882352941176	0.000352945293454947	0.00428195893757606
hsa-miR-21-3p	DIO2	upregulated	-0.764705882352941	0.000279838147178372	0.00391165062251507
hsa-miR-21-3p	GJA1	upregulated	-0.591176470588235	0.00793778977782069	0.0283555490396595
hsa-miR-21-3p	SDC2	upregulated	-0.861764705882353	8.90259220990748e-06	0.000657930322919299
hsa-miR-21-3p	SMARCA2	upregulated	-0.676470588235294	0.00200412619510468	0.0104768548248155
hsa-miR-21-5p	AIF1L	upregulated	-0.788235294117647	0.000143232841195926	0.00307603479264708
hsa-miR-21-5p	ANKRD28	upregulated	-0.797058823529412	0.000109049034952875	0.00269686651825764
hsa-miR-21-5p	APAF1	upregulated	-0.770588235294118	0.000238411197681663	0.00348405454793885
hsa-miR-21-5p	ARHGAP24	upregulated	-0.788235294117647	0.000143232841195926	0.00307603479264708
hsa-miR-21-5p	BCL2	upregulated	-0.770588235294118	0.000238411197681663	0.00348405454793885
hsa-miR-21-5p	CYBRD1	upregulated	-0.676470588235294	0.00200412619510468	0.0104768548248155
hsa-miR-21-5p	MATN2	upregulated	-0.935294117647059	5.36008357649958e-08	3.44653373968923e-05
hsa-miR-21-5p	MED12L	upregulated	-0.732352941176471	0.000627479083076131	0.00568266268194299
hsa-miR-21-5p	TOB1	upregulated	-0.761764705882353	0.000302671419035295	0.00404366771013423
hsa-miR-2110	AIF1L	upregulated	-0.770588235294118	0.000238411197681663	0.00348405454793885
hsa-miR-2110	CYBRD1	upregulated	-0.694117647058824	0.00142685295172845	0.00857445278468592
hsa-miR-2110	MED12L	upregulated	-0.782352941176471	0.000170610381982488	0.0033243174428709
hsa-miR-2110	SMAD2	upregulated	-0.664705882352941	0.00248369296874101	0.0120985952947005
hsa-miR-221-3p	ANKRD28	upregulated	-0.641176470588235	0.00371720954126698	0.0167144456995431
hsa-miR-221-3p	APAF1	upregulated	-0.697058823529412	0.0013452947012803	0.00831754320118493
hsa-miR-221-3p	BCL2	upregulated	-0.744117647058824	0.000474141392868934	0.00491730509056007
hsa-miR-221-3p	CUL5	upregulated	-0.761764705882353	0.000302671419035295	0.00404366771013423
hsa-miR-221-3p	SMARCA2	upregulated	-0.738235294117647	0.000546425405924076	0.00532350812135123
hsa-miR-221-3p	SPTBN1	upregulated	-0.55	0.0136469863548654	0.0423913634114901
hsa-miR-221-3p	URI1	upregulated	-0.738235294117647	0.000546425405924076	0.00532350812135123
hsa-miR-221-5p	ANKRD28	upregulated	-0.597058823529412	0.0073048659774905	0.0266876637700363
hsa-miR-221-5p	APAF1	upregulated	-0.691176470588235	0.0015123593975217	0.00884042811460412
hsa-miR-221-5p	IYD	upregulated	-0.726470588235294	0.000718091317539268	0.00599652879451622
hsa-miR-221-5p	LIMD1	upregulated	-0.794117647058823	0.000119595463812817	0.00284814382339412
hsa-miR-221-5p	URI1	upregulated	-0.697058823529412	0.0013452947012803	0.00831754320118493
hsa-miR-222-3p	ANKRD28	upregulated	-0.632352941176471	0.00428879205154968	0.018633062764503
hsa-miR-222-3p	APAF1	upregulated	-0.7	0.00126754730221597	0.00831666240127417
hsa-miR-222-3p	BCL2	upregulated	-0.705882352941176	0.00112295030052566	0.00793469278283516
hsa-miR-222-3p	CANX	upregulated	-0.741176470588235	0.000509234774786836	0.00519742793949104
hsa-miR-222-3p	EZR	upregulated	-0.697058823529412	0.0013452947012803	0.00831754320118493
hsa-miR-222-3p	GPBP1	upregulated	-0.55	0.0136469863548654	0.0423913634114901
hsa-miR-222-3p	SMARCA2	upregulated	-0.732352941176471	0.000627479083076131	0.00568266268194299
hsa-miR-222-3p	URI1	upregulated	-0.717647058823529	0.000873767530235121	0.0066884824040617
hsa-miR-31-3p	CANX	upregulated	-0.538235294117647	0.0157466141029192	0.0477597776800804
hsa-miR-31-3p	COL9A3	upregulated	-0.567647058823529	0.0109072960718715	0.0369125861800704
hsa-miR-31-3p	CUL5	upregulated	-0.623529411764706	0.004927825195461	0.0204425264560092
hsa-miR-31-3p	LIMD1	upregulated	-0.655882352941176	0.00290036848111575	0.0138143476544995
hsa-miR-31-3p	MED12L	upregulated	-0.65	0.00320785326058765	0.0150558368361888
hsa-miR-31-3p	SLC26A7	upregulated	-0.694117647058824	0.00142685295172845	0.00857445278468592
hsa-miR-31-3p	SMAD2	upregulated	-0.555882352941176	0.012681088160304	0.0405668641148033
hsa-miR-31-5p	CUL5	upregulated	-0.608823529411765	0.00615760159912321	0.0234280344866049
hsa-miR-31-5p	GIGYF2	upregulated	-0.602941176470588	0.00671206269894567	0.0252389258211817
hsa-miR-31-5p	JUN	upregulated	-0.647058823529412	0.00337103850358993	0.0154826982700595
hsa-miR-31-5p	MICA	upregulated	-0.676470588235294	0.00200412619510468	0.0104768548248155
hsa-miR-31-5p	SPTBN1	upregulated	-0.729411764705882	0.000671539341191834	0.00591506570392259
hsa-miR-34a-5p	APAF1	upregulated	-0.797058823529412	0.000109049034952875	0.00269686651825764
hsa-miR-34a-5p	BCL2	upregulated	-0.858823529411765	1.02321978681073e-05	0.000657930322919299
hsa-miR-34a-5p	CD24	upregulated	-0.552941176470588	0.0131572499353333	0.0414711358255849
hsa-miR-34a-5p	GIGYF2	upregulated	-0.594117647058824	0.00761620043816399	0.0275124543917946
hsa-miR-34a-5p	LIMD1	upregulated	-0.623529411764706	0.004927825195461	0.0204425264560092
hsa-miR-34a-5p	SPTBN1	upregulated	-0.691176470588235	0.0015123593975217	0.00884042811460412
hsa-miR-34a-5p	SYNE2	upregulated	-0.626470588235294	0.00470698865339182	0.019911800685072
hsa-miR-34a-5p	ZMYND11	upregulated	-0.620588235294118	0.00515675777483884	0.0204678719087739
hsa-miR-3613-5p	MED12L	upregulated	-0.882352941176471	3.04780978459749e-06	0.000326623615249364
hsa-miR-3613-5p	PAPSS2	upregulated	-0.782352941176471	0.000170610381982488	0.0033243174428709
hsa-miR-3613-5p	SLC26A4	upregulated	-0.697058823529412	0.0013452947012803	0.00831754320118493
hsa-miR-3613-5p	SLC26A7	upregulated	-0.694117647058824	0.00142685295172845	0.00857445278468592
hsa-miR-3613-5p	SYNE2	upregulated	-0.564705882352941	0.0113316024220923	0.037557836893842
hsa-miR-375	BCL2	upregulated	-0.561764705882353	0.0117685082371405	0.0386079122269456
hsa-miR-375	DEK	upregulated	-0.732352941176471	0.000627479083076131	0.00568266268194299
hsa-miR-451a	CCND2	downregulated	-0.808823529411765	7.4237796116173e-05	0.00227309061441425
hsa-miR-451a	DCBLD2	downregulated	-0.667647058823529	0.002355990973995	0.0116530938175291
hsa-miR-451a	TNRC6C	downregulated	-0.611764705882353	0.00589420252655761	0.0226944444585422
hsa-miR-486-3p	CCND2	downregulated	-0.558823529411765	0.0122182557122529	0.0396784768837304
hsa-miR-486-3p	EFHD2	downregulated	-0.673529411764706	0.00211636962423025	0.010800203717302
hsa-miR-486-3p	LLGL1	downregulated	-0.708823529411765	0.00105584061962727	0.00762815189236331
hsa-miR-486-5p	DCBLD2	downregulated	-0.632352941176471	0.00428879205154968	0.018633062764503
hsa-miR-486-5p	RBMS2	downregulated	-0.567647058823529	0.0109072960718715	0.0369125861800704
hsa-miR-504-5p	LLGL1	downregulated	-0.758823529411765	0.000327015118082395	0.00404366771013423
hsa-miR-504-5p	LUC7L	downregulated	-0.544117647058823	0.0146681687406883	0.0453443870204932
hsa-miR-504-5p	MTHFD2	downregulated	-0.585294117647059	0.00861264330804738	0.0302619106397512
hsa-miR-504-5p	NAB2	downregulated	-0.626470588235294	0.00470698865339182	0.019911800685072
hsa-miR-504-5p	TNNI1	downregulated	-0.597058823529412	0.0073048659774905	0.0266876637700363
hsa-miR-551b-3p	AIF1L	upregulated	-0.738235294117647	0.000546425405924076	0.00532350812135123
hsa-miR-551b-3p	GIGYF2	upregulated	-0.573529411764706	0.0100955190232615	0.034900100709447
hsa-miR-551b-3p	GPBP1	upregulated	-0.858823529411765	1.02321978681073e-05	0.000657930322919299
hsa-miR-551b-3p	IYD	upregulated	-0.7	0.00126754730221597	0.00831666240127417
hsa-miR-551b-3p	NUPR1	upregulated	-0.723529411764706	0.000767240594911984	0.00632481669908212
hsa-miR-551b-3p	RYR2	upregulated	-0.788169771758127	0.000143516397790688	0.00307603479264708
hsa-miR-551b-3p	SMARCA2	upregulated	-0.770588235294118	0.000238411197681663	0.00348405454793885
hsa-miR-551b-3p	SMPD4	upregulated	-0.767647058823529	0.000258441762147961	0.00369284562358087
hsa-miR-577	AGK	downregulated	-0.635294117647059	0.00409103230816701	0.0181416122355268
hsa-miR-577	CD44	downregulated	-0.647058823529412	0.00337103850358993	0.0154826982700595
hsa-miR-577	LMO3	downregulated	-0.676470588235294	0.00200412619510468	0.0104768548248155
hsa-miR-577	LRP2BP	downregulated	-0.702941176470588	0.00119347633465047	0.00799380503312763
hsa-miR-577	MTHFD2	downregulated	-0.55	0.0136469863548654	0.0423913634114901
hsa-miR-577	WSB2	downregulated	-0.655882352941176	0.00290036848111575	0.0138143476544995
hsa-miR-652-3p	CCND2	downregulated	-0.805882352941176	8.19233323683643e-05	0.00239439557785719
hsa-miR-652-3p	EFHD2	downregulated	-0.65	0.00320785326058765	0.0150558368361888
hsa-miR-652-3p	LLGL1	downregulated	-0.726470588235294	0.000718091317539268	0.00599652879451622
hsa-miR-652-3p	LMO3	downregulated	-0.711764705882353	0.000992021623884982	0.00724852163815958
hsa-miR-652-3p	MGST1	downregulated	-0.744117647058824	0.000474141392868934	0.00491730509056007
hsa-miR-652-3p	VPS37A	downregulated	-0.614705882352941	0.00563973703165251	0.0218454874177865
hsa-miR-652-3p	ZFP36L1	downregulated	-0.641176470588235	0.00371720954126698	0.0167144456995431
hsa-miR-653-5p	BCL2	upregulated	-0.747058823529412	0.000441053496492317	0.00488961031456138
hsa-miR-653-5p	CITED2	upregulated	-0.620588235294118	0.00515675777483884	0.0204678719087739
hsa-miR-653-5p	DIO2	upregulated	-0.632352941176471	0.00428879205154968	0.018633062764503
hsa-miR-653-5p	HYOU1	upregulated	-0.758823529411765	0.000327015118082395	0.00404366771013423
hsa-miR-653-5p	IYD	upregulated	-0.664705882352941	0.00248369296874101	0.0120985952947005
hsa-miR-653-5p	NECAB1	upregulated	-0.676470588235294	0.00200412619510468	0.0104768548248155
hsa-miR-653-5p	SMAD2	upregulated	-0.535294117647059	0.016307931647011	0.0487720932512934
hsa-miR-653-5p	URI1	upregulated	-0.620588235294118	0.00515675777483884	0.0204678719087739
hsa-miR-6842-3p	LIMD1	upregulated	-0.744117647058824	0.000474141392868934	0.00491730509056007
hsa-miR-6842-3p	SLC26A7	upregulated	-0.541176470588235	0.0152001094440851	0.0465412874883177
hsa-miR-7-5p	CCND2	downregulated	-0.673529411764706	0.00211636962423025	0.010800203717302
hsa-miR-873-3p	CCND2	downregulated	-0.897058823529412	1.24618798294293e-06	0.000242034035594608
hsa-miR-873-3p	CD44	downregulated	-0.732352941176471	0.000627479083076131	0.00568266268194299
hsa-miR-873-3p	RBBP4	downregulated	-0.785294117647059	0.000156426958943007	0.00324459789033398
hsa-miR-873-3p	SYTL4	downregulated	-0.735294117647059	0.000585807767549589	0.00562200588857292
hsa-miR-873-3p	VPS37A	downregulated	-0.617647058823529	0.0053939923009744	0.0211483966434545
hsa-miR-873-5p	DDR1	downregulated	-0.729411764705882	0.000671539341191834	0.00591506570392259
hsa-miR-873-5p	NPEPPS	downregulated	-0.747058823529412	0.000441053496492317	0.00488961031456138
hsa-miR-873-5p	RBMS2	downregulated	-0.770588235294118	0.000238411197681663	0.00348405454793885
hsa-miR-874-3p	CCND2	downregulated	-0.75	0.000409882013627794	0.00488063212523466
hsa-miR-874-3p	ECE1	downregulated	-0.776470588235294	0.000202175420272735	0.00348405454793885
hsa-miR-874-3p	FZD4	downregulated	-0.555882352941176	0.012681088160304	0.0405668641148033
hsa-miR-874-3p	S100A13	downregulated	-0.555882352941176	0.012681088160304	0.0405668641148033
hsa-miR-874-3p	THRA	downregulated	-0.747058823529412	0.000441053496492317	0.00488961031456138
hsa-miR-874-3p	TNNI1	downregulated	-0.608823529411765	0.00615760159912321	0.0234280344866049
hsa-miR-874-3p	TNRC6C	downregulated	-0.770588235294118	0.000238411197681663	0.00348405454793885
hsa-miR-9-5p	C1orf56	downregulated	-0.702941176470588	0.00119347633465047	0.00799380503312763
hsa-miR-9-5p	DCBLD2	downregulated	-0.564705882352941	0.0113316024220923	0.037557836893842
hsa-miR-9-5p	MTHFD2	downregulated	-0.620588235294118	0.00515675777483884	0.0204678719087739
hsa-miR-9-5p	SIX5	downregulated	-0.747058823529412	0.000441053496492317	0.00488961031456138
hsa-miR-96-5p	ARHGAP24	upregulated	-0.605882352941176	0.00643014926668358	0.0243210939910444
hsa-miR-96-5p	BCL2	upregulated	-0.802941176470588	9.02583973399229e-05	0.00241817289539877
hsa-miR-96-5p	CAV1	upregulated	-0.626470588235294	0.00470698865339182	0.019911800685072
hsa-miR-96-5p	DEK	upregulated	-0.758823529411765	0.000327015118082395	0.00404366771013423
hsa-miR-96-5p	EZR	upregulated	-0.702941176470588	0.00119347633465047	0.00799380503312763
hsa-miR-96-5p	FHL1	upregulated	-0.697058823529412	0.0013452947012803	0.00831754320118493
hsa-miR-96-5p	MED12L	upregulated	-0.635294117647059	0.00409103230816701	0.0181416122355268
hsa-miR-96-5p	SDC2	upregulated	-0.588235294117647	0.00826986109768905	0.029217146625352
hsa-miR-96-5p	SLC26A4	upregulated	-0.6	0.00700356116479999	0.0261819176102697
hsa-miR-96-5p	SYNE2	upregulated	-0.582352941176471	0.0089663670655177	0.0313335544735211
