## Supplementary Table 5 for "MIRit: an integrative R framework for the identification of impaired miRNA-mRNA regulatory networks in complex diseases"

Sample name(s)	Total Input Reads	Trimmed Reads (all)	Trimmed Reads (unique)	All miRNA Reads	Filtered miRNA Reads	Unique miRNAs	Hairpin miRNAs	mature tRNA Reads	primary tRNA Reads	snoRNA Reads	rRNA Reads	ncRNA others	mRNA Reads	Remaining Reads
SRR1658345	47794600	46298657	3667652	603519	442290	357	26251	7660	76	2137	6908	9003	979	45642124
SRR1658348	5583181	5419938	495508	96639	58573	186	1006	2418	1	326	211	924	75	5318338
SRR1658351	11986918	11649220	818803	144181	100325	241	1902	1156	6	232	702	1733	190	11499118
SRR1658356	9392211	9297878	624675	79831	30779	177	79	484	1	188	582	1305	106	9215302
SRR1658360	10105251	9989484	598831	99685	37557	191	76	334	5	254	550	2127	104	9886349
SRR1658346	5581107	5407301	665367	88122	65825	193	834	917	2	206	1361	1207	299	5314353
SRR1658349	13567403	13172200	885805	169894	119913	246	814	1883	4	566	744	1910	144	12996241
SRR1658353	8134357	8053501	495992	56977	24439	166	26	251	4	106	544	859	65	7994669
SRR1658357	11044943	10940698	664574	99706	36078	168	215	482	4	1458	623	1333	63	10836814
SRR1658347	11089325	10741657	947626	158564	97094	229	532	1507	7	704	473	1820	209	10577841
SRR1658350	16196652	15733899	1065899	215799	159903	293	2388	5556	11	1279	1225	3983	323	15503335
SRR1658355	11897850	11778089	843139	105712	39395	203	96	627	4	1830	1250	1642	137	11666791
SRR1658359	8126929	8041782	624711	94863	63014	227	415	1373	9	373	1331	967	195	7942256
