## Supplementary Table 6 for "MIRit: an integrative R framework for the identification of impaired miRNA-mRNA regulatory networks in complex diseases"

ID	logFC	AveExpr	P.Value	adj.P.Val
hsa-miR-219a-2-3p	-1.77301180477635	11.7153521003002	0.000104795103428191	0.000104795103428191
hsa-miR-29a-3p	1.12094359075139	16.152007509647	0.00154023742500138	0.00154023742500138
hsa-miR-29c-3p	1.35710888236275	14.3659888056822	0.0020173586031343	0.0020173586031343
hsa-miR-411-5p	-1.19498815013655	10.4994431230694	0.00271681334300803	0.00271681334300803
hsa-miR-660-5p	2.83295939550541	6.42034605639576	0.00169378759040127	0.00169378759040127
hsa-miR-410-3p	1.03802654068359	9.07388028587779	0.0118363463255971	0.0118363463255971
hsa-miR-142-3p	-2.5092756514657	8.27793463435005	0.0169117122451461	0.0169117122451461
hsa-miR-33b-5p	-2.97350229761909	6.4566931881633	0.0252397203091966	0.0252397203091966
hsa-miR-181c-3p	2.00553482004877	7.34562863792101	0.0328381826254127	0.0328381826254127
hsa-miR-301a-3p	1.03402658127809	8.2486080885004	0.0447326331375841	0.0447326331375841
hsa-miR-484	-2.02414166011579	7.14865655117095	0.0404668506617104	0.0404668506617104
hsa-miR-320a-3p	1.02332241629539	9.0422971471175	0.0419164279116027	0.0419164279116027
