## Supplementary Table 7 for "MIRit: an integrative R framework for the identification of impaired miRNA-mRNA regulatory networks in complex diseases"

ID	logFC	AveExpr	P.Value	adj.P.Val
NDUFS6	-0.587516242428692	7.97028892224118	9.75858246324218e-08	0.0015064323748507
HPRT1	-0.61152089950429	10.4177426969775	1.31837076773324e-06	0.00242486724999714
BEX5	-0.675396059135611	8.1774243451808	1.39917832074411e-06	0.00242486724999714
TRUB1	-0.603888887853801	8.51282503886065	1.87409229525024e-06	0.00242486724999714
SLC6A17	-0.900464221127926	9.62379138164237	2.34273303417879e-06	0.00242486724999714
TBC1D9	-0.796201255938115	9.56999714352214	2.93904428683908e-06	0.00242486724999714
SCG2	-1.00542448714292	9.11027410397477	3.22215662611415e-06	0.00242486724999714
ENO2	-0.814972709239822	12.9954969599052	3.32773508663938e-06	0.00242486724999714
SERPINI1	-0.972067815142202	12.8089997845797	3.41634382108123e-06	0.00242486724999714
KCNAB1	-0.596965379960999	8.00373105645292	3.91385166897205e-06	0.00242486724999714
DYNLL2	-0.589066295412627	12.0674882002272	3.92703771781619e-06	0.00242486724999714
AASDHPPT	-0.73047400763283	10.1492669715246	4.28523241452217e-06	0.00244586706273182
TMEM33	-0.65555082412016	9.24576838318914	4.99966507263367e-06	0.00244586706273182
ATP6AP2	-0.761827271658451	11.6221662731664	5.62537195976591e-06	0.00244586706273182
ENC1	-0.810114954507197	10.9222739711195	5.69259147360036e-06	0.00244586706273182
LYNX1	-1.38741893275898	8.96527065754002	5.70390712303851e-06	0.00244586706273182
ARL6IP1	-0.737735039812135	14.6557219697773	6.30587899692058e-06	0.00256168037040692
CMAS	-0.848554817178405	10.1828768848728	6.87920714045853e-06	0.00265485801568146
RAB3C	-1.24974155033016	10.2916676742247	7.09567246510915e-06	0.00265697525564925
PRMT8	-0.701809130160449	7.60843626002609	7.36649097668782e-06	0.00265697525564925
ROCK1	0.797273461726011	10.6489035626114	7.40986307952751e-06	0.00265697525564925
SYP	-0.622499705560619	9.22267202705895	8.11151496228335e-06	0.00278261014383929
KIF5B	0.96291979147394	14.9108292701739	8.59898411696132e-06	0.00288570690898982
EFR3B	-0.809054860060977	8.96890412284745	9.22262387944906e-06	0.00296603426723031
KLHDC3	-0.808482331365193	10.9961629623114	9.45084764401673e-06	0.0029774027567487
CHL1	-0.801282506381272	12.2672201806215	9.92690579518528e-06	0.00300629343078671
CLSTN3	-0.979850763057268	10.0510616868476	9.93204411285369e-06	0.00300629343078671
DNM1	-0.793753028296059	11.2871922179765	1.03005096735955e-05	0.00302260836704093
PAM	-0.808244977330867	9.46039123228712	1.05733531010047e-05	0.00302260836704093
NUDT21	-0.773219577678249	12.1448847276002	1.09575937599394e-05	0.00307549772494881
SV2A	-1.00571104966357	11.0760794823458	1.15259413346437e-05	0.00307733570855743
SST	-1.21703671431117	6.85521919529781	1.4434329396237e-05	0.00335586446144188
ZRSR2	0.680096192970742	8.15115841563721	1.45651952397879e-05	0.00335586446144188
WASL	-0.784758695025689	10.9321337931157	1.55990869484647e-05	0.00341408191390918
MAGEH1	-0.745280001929432	11.1269026746679	1.7108447852462e-05	0.00349168345208817
ARPC1A	-0.592702274471064	11.0871842551672	1.74165722491928e-05	0.00349168345208817
GABARAPL1	-0.685951595678276	9.36775346930885	1.87082865939791e-05	0.00351475644233117
PAFAH1B1	-0.659715651650084	13.4025097954669	1.88417109070055e-05	0.00351475644233117
GAD2	-1.07281036112976	8.58165356685009	1.91892238710729e-05	0.00351475644233117
SULT4A1	-0.970471582739357	9.56909106640061	1.93247622686163e-05	0.00351475644233117
PGM2L1	-0.906989428292885	11.4141804108023	1.98084997397689e-05	0.00351475644233117
USP11	-0.842886565002507	11.0772375445151	2.22349594599638e-05	0.00365702618394497
PGRMC1	-0.739804650414003	9.98023855416272	2.25687605361419e-05	0.00365702618394497
BCAS2	-0.759059042432023	11.0230947874352	2.29892640666947e-05	0.00365861102471717
SVOP	-0.73491412766817	8.04258226144273	2.55201759712502e-05	0.00378888830748527
IQGAP1	0.911082560107019	9.76632080845707	2.57902142559078e-05	0.00378888830748527
NDRG4	-0.747859171436264	10.6102651980861	2.63827117024671e-05	0.00378888830748527
TOMM70	-0.590007114988191	9.65651508744506	2.65077370738103e-05	0.00378888830748527
RPH3A	-1.15634226093008	9.82386306032175	2.75605877531092e-05	0.00381412110228493
CRYM	-0.663362694000597	7.79115219417051	2.76725765016462e-05	0.00381412110228493
NSFP1	-0.865805345063283	13.837329428251	2.94344225729101e-05	0.00390430589829303
TMEM14A	-0.608728445906706	11.6936348902802	2.98073975784612e-05	0.00390430589829303
SNX10	-0.673744149688293	9.0124569784946	2.99331028274825e-05	0.00390430589829303
KIAA0513	-0.683065157224323	10.7946805789731	3.12790819220515e-05	0.00390430589829303
ITFG1	-0.937522518612782	11.6369065677621	3.15069518588045e-05	0.00390430589829303
NSF	-0.983598005967544	13.9207628109096	3.21206742944364e-05	0.00390430589829303
SCG5	-0.616871937312444	9.69852964868861	3.30290426203429e-05	0.00396275627350426
C1QL3	-0.859658561867111	10.595062883682	3.33630190670804e-05	0.00396275627350426
ATP5F1A	-0.620494201427883	11.2491624848101	3.33716600087811e-05	0.00396275627350426
NAP1L5	-0.587772536889432	8.95954788240809	3.44874451077588e-05	0.00399953547900032
SYT1	-0.654189140771848	14.022775604059	3.58927294111153e-05	0.00399953547900032
TAGLN3	-0.982145691670675	10.5209031296277	3.60131781810614e-05	0.00399953547900032
LONRF2	-0.874799728367815	12.1620060625296	3.80941388826544e-05	0.00411230225126948
NAPG	-0.634723665134851	11.3938626679344	3.92563990920517e-05	0.00418404054858114
FAM3C	-0.737367428495995	11.3494316647667	4.00025118578966e-05	0.00422958065445445
CAMK1G	-0.892998212403032	8.96626468753875	4.12651431605915e-05	0.00430412172277062
NAP1L3	-1.05987898174139	11.913950251497	4.38201498731724e-05	0.00434221818258027
TUBB2A	-0.931321556184351	12.1537868175427	4.48533840811229e-05	0.00434221818258027
ATP6V1B2	-0.980305202076247	12.122275461416	4.48867687519632e-05	0.00434221818258027
ACLY	-0.596471054924416	8.96287823651324	4.5615333449135e-05	0.00434221818258027
ATL1	-0.891033549479799	11.1312845446119	4.63313142315596e-05	0.00434221818258027
NAP1L2	-0.791630148542842	9.32655534391903	4.72412221710482e-05	0.00434221818258027
CDR1	1.01910324304962	17.8152976056044	4.72480940509604e-05	0.00434221818258027
SNAP25	-0.808465897778545	13.6050922671364	4.73248383920975e-05	0.00434221818258027
CLSTN1	-0.941473273801783	14.1530025475319	4.99347839887498e-05	0.00443754466782071
ATP6V1A	-0.898410409654414	10.8712581821614	6.00580721887764e-05	0.00480371222993856
PPME1	-0.658249892966223	9.17330336500681	6.10830529722225e-05	0.00480531577092037
BPNT2	-0.594324258638839	8.75182485082963	6.2048815748025e-05	0.00480531577092037
NEUROD6	-1.70061561764417	8.79192008184882	6.36158009544827e-05	0.00480531577092037
TSPYL4	-0.699840687988445	10.0535391823699	6.38264709887181e-05	0.00480531577092037
NAPB	-0.765940741330766	13.7209038540589	6.454564114614e-05	0.00480531577092037
AHSA2P	0.663479310329377	8.80121671275149	6.47474043111638e-05	0.00480531577092037
CLTC	-0.776163110807202	13.2416576246717	6.7571696740583e-05	0.00490374931894421
TXN	-0.594526322537295	10.7841133107709	6.91058855369092e-05	0.00493883127330217
CAMKK2	-0.612230741715107	9.54319879020088	7.04704672885325e-05	0.00496968442996938
ANXA6	-0.983272018649879	10.6808730992917	7.05033938047091e-05	0.00496968442996938
GAP43	-0.631300624867299	11.005076658228	7.25173920415585e-05	0.00501995955580959
PCSK1	-1.27302768966256	8.35947984402768	7.3635205625429e-05	0.0050296755276095
MICU3	-0.764516688265889	9.37687376327244	7.43902207749638e-05	0.00505886272292121
YWHAZ	-0.795555814415923	13.5755098523914	7.60945840691505e-05	0.00508516058127912
ATP6V0D1	-0.604373403403924	9.97322280917455	7.72775973096321e-05	0.00509800969943928
SNORA3B	2.07799058865856	14.1006029172722	8.55002845310644e-05	0.00539845618684072
ATCAY	-0.655338849216228	9.75293555781051	8.58719022411696e-05	0.00539845618684072
TMX4	-0.709768062473932	9.75732585341545	8.63780966605984e-05	0.00539845618684072
GABBR2	-0.892024785090246	12.329624343442	8.80618001042408e-05	0.00541597612832337
SYN1	-0.75276733534599	11.9973437675582	9.01416390307256e-05	0.00544157340944201
UBLCP1	-0.625623475691915	8.63308733016088	9.3777984427786e-05	0.00560242236757427
TUSC3	-0.749770565287537	10.4785172296338	9.40436535565604e-05	0.00560242236757427
UCHL1	-0.639348446199758	11.9288929963	9.55075716583938e-05	0.00560242236757427
PGK1	-0.604295564435702	12.0750385741014	9.62395351095506e-05	0.00560242236757427
HIGD1A	-0.832559200819039	12.9083013036947	9.65238937052646e-05	0.00560242236757427
RAB6B	-0.672130070776531	11.579958651605	9.65371736590501e-05	0.00560242236757427
SGTB	-0.911744963941672	10.6900739306426	9.76703501961662e-05	0.00560497098876661
ERBIN	1.10738112363665	11.5909339538614	9.98066353495196e-05	0.00564364479813383
NAPA	-0.738227807722293	9.54179540441043	0.000100707029340285	0.0056442491581993
RAP1GDS1	-0.602283058776777	9.50298717609902	0.000101883462739835	0.00566404989120981
GNG3	-0.802571748626525	8.32334265814605	0.000103140633461104	0.00568636413835381
MDH1	-0.766368826591895	9.86798488464267	0.000103759648816417	0.00570013415935597
YWHAG	-0.691160589733832	14.2436794191017	0.000105493703412341	0.0057544392211177
CACNA2D1	-0.706234032601092	11.4638590938046	0.000106038535339672	0.00575760519089576
PAK1	-1.1447151801713	12.2010747853289	0.000107968893701661	0.00580737216750012
FBXW7	-0.686256498864775	12.0327069485613	0.000108385454017927	0.00580953560303727
ELAVL2	-0.630121281925703	10.2157040545716	0.000108963601428158	0.00582031527766945
PPP2CA	-0.67771600999591	10.4252354220601	0.000109863536620461	0.00584814970624157
MAP4K5	0.648089676580611	11.8158759326025	0.000112569890444896	0.00589064880948429
COPG1	-0.596934422470964	8.86772082704903	0.000113508879741331	0.00589086564469964
DHCR24	-0.616607564040279	10.4832847134225	0.000118768016614543	0.00594655134917848
CAP2	-1.15634666648592	11.0405635765259	0.000121013654910161	0.00602608964789725
PPP1R2	-0.616856564358011	9.62213293990868	0.000123127680607578	0.00609205771006149
CLIP3	-0.719243725553932	9.72222301587659	0.000124794909640558	0.00612657702757649
MOAP1	-0.644457929182705	8.93929170695764	0.000125234414290665	0.00612657702757649
OLFM3	-0.698588128806984	8.93375247519289	0.000128846909103741	0.00617320408792722
SYT16	-0.708888435427983	8.82369413308478	0.00012899598821794	0.00617320408792722
PNN	0.593109010087925	10.3994606794084	0.000129234193946662	0.00617320408792722
CCDC144CP	0.768869325106253	10.4008700190708	0.000134732292662215	0.00626464578863437
SV2B	-0.931793323997363	11.4373759286375	0.000136683795391529	0.00628688263890073
SNORA72	1.42902659530052	12.4584092883666	0.00013678979340941	0.00628688263890073
APOO	-0.675851398731984	10.0099086621665	0.000137769127032561	0.00629213613609954
RAB11A	-0.664698280772662	9.68438024342434	0.000141312792234245	0.00638748510548468
NRN1	-0.852906058560535	9.40949299509175	0.000144780895665952	0.00642835029059413
LMBRD2	-0.648039180469931	11.1157438112415	0.000145204826287705	0.00642835029059413
SCARNA11	0.908037075228329	9.61156508978352	0.000145618506555461	0.00642835029059413
RGS4	-1.23431530298486	11.1380425457021	0.000147714207317692	0.00647700663228152
STMN2	-0.805676495623468	13.7752707053408	0.000148110600582715	0.00647700663228152
ITPKB	0.70927350243792	7.99367729250467	0.000150577831875684	0.00651112042203064
GAD1	-0.73959102160635	8.45943046484136	0.00015374034550459	0.00661083485669737
GOT1	-0.90128878508883	11.340989804524	0.000156461104917249	0.00667250126952415
VCP	-0.648954297621117	11.5779183634455	0.000156471170536227	0.00667250126952415
GHITM	-0.707632365383811	12.1006508938166	0.000157302731870727	0.0066894828426678
NBPF14	0.838927634262083	13.4036663985606	0.000157919721951205	0.00669727128505702
TAC1	-1.06522735997672	7.2034203599204	0.000162587887366875	0.00677674544776195
DNM1L	-0.653920498536761	11.6964089382114	0.000163589222408701	0.00677674544776195
C11orf87	-0.988922930471828	10.3798767450606	0.000165939611275119	0.00677674544776195
NECAP1	-0.793076225669182	11.1099864764044	0.000168718687136815	0.00685397466666056
BAZ1A	0.62105374136856	8.08836052367052	0.000173009077228732	0.00696990936762792
KIFAP3	-0.64715360829225	11.7903437074166	0.000175341460763567	0.00703050942807061
NELL2	-0.677996074387272	12.2753989268628	0.00017803826614946	0.00710174861640626
DCLK1	-1.09709557000902	12.0610220787088	0.000179089369724213	0.00712526443410483
SNORA77	0.978576906375074	7.41173335953503	0.000181077915327163	0.00718586061415272
KCNB2	-0.592157379899328	8.04018148152181	0.000184117464517969	0.00726910818353936
DPP6	-0.699171678012444	9.55652323266446	0.000184991312398636	0.00728497675892281
SYN2	-0.648747170810333	10.5125488960986	0.000187641152572974	0.00733285844685522
KTN1	0.616271394880334	12.065737509449	0.000188650931681299	0.00733285844685522
CAMK2A	-0.636890425184129	14.1524994058994	0.000189355851801367	0.00733285844685522
EPB41L3	-0.63972649068856	11.1350286010344	0.000198487721646479	0.00745483634775069
GOT2	-0.613821810620422	9.86908579478912	0.000218740403407757	0.00789297364884641
SLC12A5	-0.706802381772873	9.95331337168021	0.000221025747668746	0.00791641407601491
CCDC144A	0.656984458975097	11.3093803989622	0.000226280546112525	0.00803009836859553
SNORA2B	1.11198250716963	7.57429646923175	0.000227736551849264	0.00806323199747037
VPS35	-0.707731066668499	11.4811724951599	0.000230310513895593	0.0081158208330789
STXBP5L	-0.671559900133381	11.4687924020201	0.000233932681050504	0.00818870475595609
SERTM1	-0.799321050519218	8.35775471509652	0.000239847396285292	0.00832027922799113
ARNT2	-0.610323721589131	10.9512387315302	0.000243001720070299	0.00836930359085981
ATP5F1B	-0.961960184143331	12.4449421971816	0.000244671747567043	0.00837471788734466
TAFA1	-0.591429482532363	7.3208701119629	0.000256857858676573	0.00863859425793084
LRRC8B	-0.732281538651351	10.1405748637373	0.000261031945407942	0.00872197000273246
RUNDC3A	-0.588398002764031	11.0907844176201	0.000264657843996436	0.0087672170338476
NRSN1	-0.597799721517454	8.54104853668413	0.000284904945428975	0.00910575081280971
SCARNA3	1.35820570812782	10.0084697900926	0.000286787787947976	0.00912813006711938
PSMD13	-0.621800821986964	9.21354407662861	0.000295539752297041	0.00923531812997858
SCARNA27	1.10483879288953	8.18949613119992	0.000297847405729166	0.00928862707523462
SLC35B4	-0.617620523774386	8.93725908515107	0.000303249023657118	0.00934967474543657
ATP1A1	-0.862506318725316	13.4167521263304	0.000309645960698131	0.00948492830368396
HCN1	-1.14514928890962	10.1390373511411	0.000319626490771234	0.00963686355085066
RFTN2	1.13483009683275	10.7951508002118	0.000326761156330706	0.00971515239104058
PDK3	-0.775129511297132	9.34964945838295	0.000332885689307263	0.00978137537836508
ATP5MK	-0.625091123581511	10.9594214794158	0.000333533053255358	0.00978137537836508
NBPF9	0.699494010489891	12.0098011983062	0.000333946617994661	0.00978137537836508
NUAK1	-0.704088905209918	9.39834109656219	0.000333961798955794	0.00978137537836508
FAXC	-0.62196488405205	9.3276384913764	0.000334277828713287	0.00978137537836508
NBPF1	0.625421853208129	11.3433951091411	0.000334557634240899	0.00978137537836508
ERLEC1	-0.774291768652503	9.77148198137595	0.000346433903106768	0.0099218926943584
VAMP2	-0.670267432599116	9.26204464857061	0.0003565525434982	0.0101013712632531
PLK2	-0.746345375889771	8.96770610362256	0.000359262052817534	0.0101018730589149
STXBP1	-0.892994629839915	13.6539866141065	0.000363671020469014	0.0101335551317332
NGRN	-0.624219168603537	13.4105242340446	0.000367022763486806	0.0101901625898306
LASP1NB	-0.593951300749044	7.37609665207346	0.00036991930217112	0.0102201233998273
APLP2	-0.656214357101215	13.1552947100076	0.000373994879289954	0.0102277834765145
NEFL	-1.01329545269228	15.1374306610536	0.000376025973913258	0.0102277834765145
NMNAT2	-0.65755247649178	9.65857917224352	0.000378684883368286	0.0102557167448355
RBFOX1	-0.632141046358916	9.62539181939804	0.000390764999495065	0.0104689051734923
TUBB4A	-0.691229942826665	10.1601250194839	0.000397229607712214	0.0105180676745342
NBPF15	0.67028769354239	11.93279511835	0.0004029408765285	0.0106320000700512
ATP1A3	-0.757841727427994	12.0231850276024	0.000403598629335364	0.0106320000700512
AP2B1	-0.59079565436598	12.3302906588223	0.000410241481866283	0.0107425628982741
ZBTB20	0.756825284515838	9.54078691855427	0.000418047800248771	0.0108740094070121
CSRNP3	-0.709873970204438	9.83606857639222	0.000423826421718257	0.0109775309933972
SCN2A	-0.996162325474797	13.1491196750637	0.000444185092503689	0.0112223981554492
GOLT1B	-0.65420103641846	8.58461812740304	0.000451800267940214	0.0113590240003145
PPP3CA	-0.777650971840405	14.3678741100601	0.000467221932705026	0.0115582110097596
CADM2	-0.6092482901942	13.3050914624857	0.000477804091321573	0.0117077170757637
NRXN3	-0.729669489496068	10.0546614492704	0.000482214024418577	0.0117640323154042
TSPYL5	-0.654646602078836	8.99090524770619	0.000482388576514275	0.0117640323154042
OAZ1	-0.656562009529212	12.0959058272525	0.000496654351730119	0.0120044414789156
SH3GL2	-0.599300603473385	10.413356600681	0.000496975504591684	0.0120044414789156
KIF3A	-0.597036738025864	12.0223887390014	0.00050176748754518	0.0120044414789156
NOMO1	-0.631964833773942	13.0789471810712	0.000506324787578668	0.0120259096387699
SERPINF1	-0.653192277893277	7.66204457390117	0.000506370490717135	0.0120259096387699
ATP6V0A1	-0.789396198635464	12.7778668415747	0.000511533690150655	0.0120583223077249
CAMK2D	-0.604300895106578	11.6371089302266	0.000514932376732303	0.0121101483618669
MLLT11	-0.629218325571241	10.5577103333733	0.000515879495946464	0.0121101483618669
SYNJ1	-0.638330040012649	10.9065471924195	0.000541904507756437	0.0124856416212479
CACNB4	-0.845895278337155	10.5996826237531	0.000549893244187863	0.0126144173181088
SCN3B	-0.751669339184422	9.73863056874752	0.000560148496528914	0.0126789037256845
SNORD114-7	-0.678216927146543	8.384691363314	0.00056634551034126	0.0127616189376853
PNMA1	-0.654612606583521	8.70316541146216	0.000567760247295366	0.0127616189376853
ATOH7	-0.5860065792925	6.46918890842187	0.000568516723275774	0.0127616189376853
NEGR1	-0.814647624423237	10.3474240523971	0.000570590132911512	0.0127715515028069
ATP2B2	-0.661037700579007	10.1432179682482	0.000576767010454993	0.0128664051161759
NBPF11	0.588895686371268	11.1744168293212	0.000585642263072454	0.0129512948227066
RBFOX2	-0.597058879844434	9.33230232212668	0.000586152474283344	0.0129512948227066
TERF2IP	-0.643557232114613	10.4558880932605	0.000592206899467454	0.0129857757654467
GAB1	0.62694563778318	9.75445972660853	0.000607677231506226	0.0131774266790371
MRPS21	-0.767902236859054	9.02326355324669	0.000609540820651445	0.0131774266790371
ATP2A2	-0.639754711793254	13.0750252550425	0.000609723726886752	0.0131774266790371
RNU11	1.6340724060392	17.6778673431265	0.000611487354814543	0.0131774266790371
GUCY1B1	-0.686986955017401	10.6875366909885	0.000613757192603984	0.0131774266790371
FH	-0.587464304676859	8.5869805459979	0.00062540962733366	0.0133101052895118
GABRG2	-0.963599422579485	11.8392332119565	0.000625972432479468	0.0133101052895118
DDX24	-0.634077818769484	12.5817942812125	0.000627230015670407	0.013318500346498
SLC39A10	-0.826106649692919	10.4886191430554	0.000631170088627332	0.0133345945908344
DDA1	-0.59068079155484	9.75312436576259	0.000635899657013109	0.0133920641273006
ATP6V1C1	-0.758907082083196	12.2368957748992	0.000656258966908256	0.0136164914948424
NOMO2	-0.649159926574335	13.1085353279609	0.000664994723660817	0.0137205213855258
PJA2	-0.694566338208412	13.8687090994247	0.000692537728962831	0.0139665643869159
ATP2B1	-0.888436831968605	14.137483878354	0.000725774251225378	0.0142516763733657
LINC00507	-0.908096927824601	7.76888603647489	0.000752359033287055	0.0145661144188443
GABRA1	-1.16016243671495	11.1878586562559	0.000766236183116703	0.0146936496382268
GABRA4	-0.933203732865149	10.0212858583758	0.000771306935158639	0.0147177566848503
PPP3CB	-0.637538565151051	11.9060508463149	0.000808971281248443	0.0151370783862209
SEH1L	-0.600035385345061	9.80896498946915	0.000815750016979095	0.0152219045317843
P2RX7	0.621374874600067	8.3411373723225	0.00081928964222635	0.0152561811906492
RAB27B	-0.888725180594859	9.07723412962287	0.000823181076849296	0.0152917524468382
PREPL	-0.679394343125086	14.6133818001618	0.000847986193688636	0.0155325349416142
TMEM130	-0.631989785752397	10.0284986149783	0.000874211397956128	0.0157224131497489
SLC22A17	-0.804665322741002	9.21052078601121	0.000878103943744178	0.0157225711780793
USP54	0.631708336299084	9.81504714233794	0.000887100644064173	0.0157948934745313
RCAN2	-0.755745700280482	9.44490953439054	0.000896431595402484	0.0159059937221013
PTK2B	-0.715840123926828	8.68037892672847	0.000919071832941404	0.016177550610167
PCDHGC5	-1.18865914672281	8.7428444111459	0.000928323460648187	0.0162268503811666
GOLIM4	0.688189226611756	11.3758813126651	0.000957724809100347	0.0165188803107062
CDH13	-0.597129243322756	8.79176001598146	0.000970460543031696	0.0166640705258958
NOMO3	-0.631214669747076	13.1041824718384	0.000977962192349316	0.0167554517406842
MAST3	-0.642070551448883	9.30326130014395	0.00098011089832064	0.0167554517406842
RAB3B	-0.804197432039206	7.4170931812849	0.000981209326525781	0.0167554517406842
CACNG3	-0.778720098767321	8.86394808612274	0.000995108743438887	0.0168681825051543
SNORA2C	-0.690764058659513	14.7761514267271	0.00102359258163607	0.0171752159594738
HS6ST3	-0.918083024728285	9.50930191480361	0.00104292286546437	0.0173313201757514
C3orf80	-0.760251454706976	8.06258127010628	0.00105661071259315	0.0174477621917455
NEAT1	1.48213902226652	10.2356046912072	0.0010579196353873	0.0174477621917455
CCDC144BP	0.810216403375712	12.3742005321401	0.00106493088743789	0.0175259468117044
CDK14	-0.655654175826175	9.29045142318542	0.00107208684932377	0.0176095962689484
NECAB1	-0.661929019827848	12.3766326609724	0.00109736288475639	0.0178315693178783
PPP2R1A	-0.615798630024639	10.3502293460761	0.00110230490887069	0.017893039829902
VCAN	0.700556184448648	8.69132127431899	0.001149404818669	0.0184605644373255
GLRA3	-0.774432181986885	7.97192325567724	0.00117207414454086	0.0186528954322446
NCALD	-0.676182163030152	8.32205010205939	0.00118615619827501	0.0187609561811181
SNORA38	1.13516785496228	8.08790589593131	0.00121236969128039	0.0190500738028037
PARM1	-0.899697921217287	9.8533865982297	0.00121344402151855	0.0190500738028037
SLC25A4	-0.608402681024295	9.08293217249114	0.0012143080016816	0.0190500738028037
HTR2A	-1.00061036503551	9.38049968917461	0.00123735074770088	0.0193525668614574
CNTNAP2	-0.880438784614645	10.6412509885125	0.00126242675269651	0.0195860118405789
LINC01616	-0.75611192007328	7.18766997960452	0.00126458848999511	0.0195998519277656
CBLN4	-0.670018297508792	7.89812377745547	0.00127462694872248	0.0196567594479809
SCN8A	-0.689990691180407	10.3234974945724	0.001391715228747	0.02067748603096
NDRG3	-0.914882494385463	12.6064421982024	0.00142521086751809	0.0209333778895117
INA	-1.41503022526355	12.8922430748573	0.00144214531043265	0.0210419632865301
DIRAS2	-0.784295114808916	10.8269848920959	0.00147660258961484	0.0213629936043901
SNORD67	0.752408435369202	8.49758894020373	0.0014807534359983	0.0213896897817083
SORL1	-0.66218199556123	11.9199382965305	0.0014936063819672	0.0215098398036957
FLRT2-AS1	-0.603073471302592	7.76407193656865	0.00150850648346874	0.0216420209900622
SNORA80E	1.2832371817135	13.9059005066425	0.00151321678079363	0.0216532816513236
TGFB2	0.682207448468711	9.02335775710945	0.00156592390554929	0.0219622042956811
SLC2A13	-0.602601234659385	8.85943875673042	0.00158068885857615	0.0220425419239748
LINC00473	-0.761982087545913	6.50468669288983	0.00162327358783797	0.0224941421682718
STRBP	-0.630206811448948	9.79335847781599	0.00164914911170252	0.0226493904246902
SNORA5A	0.820909926229278	11.301847569896	0.00171154702540709	0.0231011079198098
SNORA26	0.631402166185002	7.79656015239477	0.00172823280118861	0.023243196641388
SYT4	-0.647867336437233	11.4078716319766	0.00173002739787231	0.023243196641388
SNORA49	0.668985188137366	14.79809218221	0.00174502346660215	0.0233430912079181
SLIT2	-0.647996229996785	9.21210434002894	0.00174659113737968	0.02334383323613
PLPPR4	-0.613384249570402	9.52179219285442	0.00177377939231103	0.0235846963644318
LANCL1	-0.661469529426242	10.9859936459391	0.00180349491615097	0.0238974686872297
DGKE	-0.600591496017181	9.28875192134859	0.00182205128406802	0.0240401757881692
ANO6	0.62103208830411	8.03078928379679	0.00191656524900524	0.0248621997889864
RGS7	-0.649849362096036	9.92317259686351	0.00192481328194099	0.0249064062307821
SNORD114-2	-0.908918867364321	8.94353817877167	0.00199396314069102	0.0255867074005381
PRPF19	-0.684946910676873	9.36891778341188	0.00201156589684731	0.0257270445315923
TRHDE	-0.748481663996214	9.75850278659155	0.0020677180225108	0.0261696969918324
GRIN2A	-0.902420981440587	10.1986787443909	0.00211952633752006	0.0265364907888649
PTP4A1	-0.603733859398227	10.5825126136508	0.00214899442818698	0.0266418681607542
LINC00260	0.683089301735873	6.48812954655914	0.00216916812581416	0.026708184629077
CRYAB	0.799218828380964	8.40973821389442	0.00220973174423802	0.0270084156261301
TBRG1	-0.638474512610623	10.1764661858577	0.00222475756161289	0.0270848442260396
CDH8	-0.707892928656591	9.24848972999544	0.0023027687877856	0.0275351214384556
GRIN2B	-0.769740461563865	10.7611731977591	0.00231454739518051	0.0275911588788083
SNORD15A	0.795554271085081	9.47857048617203	0.00231639190949897	0.0275911588788083
RFPL1S	-0.732430788347893	9.04363780128548	0.00231855541586604	0.0275949508135242
GPR158	-0.743201479646951	9.2633840592706	0.00245517931173482	0.0284731015659066
FGF12	-0.729893270663018	10.8641332206939	0.00248869386116755	0.0287129799214077
NTNG1	-0.668659396708946	7.44880410180999	0.00251287744843681	0.0287406820803989
OPCML	-0.734222248833763	10.7966762065178	0.00258792474287584	0.0290332807091384
CPNE4	-0.627034360982828	8.17540597432652	0.00263193518411195	0.0293853212378619
PLXDC2	0.70557756755824	10.2414316364498	0.00264533345070807	0.0294087139393021
SCAMP5	-0.632172632637701	10.3902449698015	0.0026982208257105	0.0296280519960622
B4GALT6	-0.70894341221225	8.88609217636718	0.00270741140467158	0.029662391663531
PDK4	0.857666851959	8.91124580338109	0.00273836663056966	0.0298743220325822
TRIM37	-0.616818514900928	11.3720909833085	0.00288223300519345	0.0307272312853393
KCNV1	-0.652050873036537	8.31120584357147	0.00292112732571548	0.0309920567196357
FARSB	-0.586554750275825	9.59552569687524	0.00310478781585448	0.0320592705774887
H1-4	-1.01502759428474	11.1216847935288	0.0031743107793636	0.032408621363119
PLCB1	-0.685448407395203	11.9572526712695	0.00321135084405608	0.0326141540864693
SNORD12	0.801610136222184	10.5877761181777	0.00330652672658973	0.0331057761566431
SNORA14B	1.02811859749206	16.3140433431255	0.00330892503772348	0.0331057761566431
CLMN	0.658573857004614	7.92902472208118	0.00352787951821235	0.0340161624751056
SNORD91B	1.25131291635684	12.8072811147355	0.00356204139761538	0.034281317365953
SLC9A6	-0.840738829054221	11.2524328649046	0.00356994410655254	0.0342943677129086
CAMK4	-0.589667030718422	8.68346657215252	0.00367507906132146	0.0349300137918895
KCNN3	0.624335192712664	8.99103036826976	0.00372322057772789	0.0352217822934886
SNORD41	1.44791622439634	14.1303780012956	0.00378403696026684	0.0356401333469427
SNORA68	0.721297118131602	12.2355809087737	0.00382147607140569	0.0359051284931769
KCNC2	-0.732899077099624	10.686433291574	0.00383044918741136	0.0359675450766844
CLDN10	0.771157418666784	9.0877711071128	0.00400487587954312	0.0369314629345921
NLK	-0.630212285593986	12.1423764406281	0.00406877933261572	0.03719065113136
FRMPD2B	-0.649603552810744	7.26500820370903	0.00410938359242785	0.0374477889706663
SMYD2	-0.646210731467328	8.92230728615026	0.00416329467173065	0.0378274160373785
GABRB2	-0.769631894257572	10.9196912055308	0.00442575042801188	0.0394480963409216
FREM3	-0.688149173849624	6.42438867114772	0.00444314733176038	0.039532487239415
GPCPD1	-0.599259725813072	8.61840854722069	0.00454748391331452	0.0400682129964819
ZBBX	-0.641528057486093	8.35960608970496	0.00456052633072357	0.0401144415768546
HMGCR	-0.596550989807627	10.6551680205013	0.00464517880374601	0.0404442330476183
SCARNA22	0.792203229778269	7.5688700385836	0.00477152791001693	0.0412188451857478
MCHR2	-0.656276006099825	7.99195762192741	0.00522448768329064	0.0433138648587313
LOC105370687	-0.668864506056948	7.20743072384731	0.00549090561274461	0.0444950708367131
SLC6A1	-0.642401224962335	10.2522770727414	0.00551563344345198	0.0445784468411352
FKBP5	0.874520530440446	8.91221783286711	0.00554993144915549	0.0447151836015727
PWAR6	-0.730489020446802	14.4299371937584	0.00576478513746022	0.0457167163597121
KIT	-0.860475495714601	7.61644483059193	0.00580396727804018	0.0458764524007072
ATRNL1	-0.746261250025514	15.3859587470601	0.00582757262955731	0.0459449635763413
SCARNA1	0.664786918180647	6.34879053477731	0.00600189951081533	0.046844646185315
OCLNP1	1.325287755723	8.32252424882962	0.00641028235584861	0.0488744074358048
PTPN13	0.618750226499587	9.94959627726648	0.00644692847819841	0.0490011004027321
SNORA74B	0.965872590657912	11.1988415568677	0.0065339453606177	0.0494191643958136
