## Supplementary Table 8 for "MIRit: an integrative R framework for the identification of impaired miRNA-mRNA regulatory networks in complex diseases"

microRNA	mirna.direction	gene.direction	DE	targets	P.Val	adj.P.Val	DE.targets
hsa-miR-410-3p	Up	Down	123	3847	3.26427591024e-11	3.917131092288e-10	HPRT1/TRUB1/TBC1D9/SCG2/KCNAB1/AASDHPPT/TMEM33/SYP/CHL1/NUDT21/WASL/PGM2L1/BCAS2/NDRG4/TOMM70/TMEM14A/SYT1/LONRF2/NAPG/ACLY/NAP1L2/ATP6V1A/BPNT2/NEUROD6/NAPB/CLTC/PCSK1/MICU3/YWHAZ/UBLCP1/TUSC3/PGK1/RAB6B/YWHAG/CACNA2D1/PAK1/ELAVL2/PPP1R2/SYT16/RAB11A/LMBRD2/RGS4/GAD1/VCP/GHITM/DNM1L/C11orf87/DCLK1/SYN2/VPS35/STXBP5L/SERTM1/LRRC8B/SLC35B4/HCN1/PDK3/VAMP2/STXBP1/NEFL/RBFOX1/CSRNP3/SCN2A/GOLT1B/PPP…
hsa-miR-301a-3p	Up	Down	151	5587	1.69065938561e-08	1.014395631366e-07	HPRT1/TRUB1/TBC1D9/KCNAB1/DYNLL2/ATP6AP2/ENC1/ARL6IP1/CMAS/RAB3C/KLHDC3/CLSTN3/DNM1/NUDT21/SST/WASL/GABARAPL1/PAFAH1B1/PGM2L1/TOMM70/TMEM14A/KIAA0513/NSF/SYT1/LONRF2/NAP1L3/ATP6V1B2/ACLY/NAP1L2/SNAP25/ATP6V1A/BPNT2/NAPB/CLTC/CAMKK2/GAP43/MICU3/ATP6V0D1/GABBR2/TUSC3/PGK1/RAB6B/SGTB/NAPA/RAP1GDS1/MDH1/YWHAG/CACNA2D1/PAK1/FBXW7/ELAVL2/PPP2CA/PPP1R2/MOAP1/SYT16/SV2B/LMBRD2/STMN2/GOT1/VCP/GHITM/TAC1/D…
hsa-miR-320a-3p	Up	Down	147	5513	8.98434382068e-08	3.593737528272e-07	TRUB1/SLC6A17/TBC1D9/KCNAB1/TMEM33/ATP6AP2/LYNX1/ARL6IP1/CMAS/RAB3C/EFR3B/CHL1/NUDT21/SV2A/ARPC1A/PAFAH1B1/PGM2L1/PGRMC1/BCAS2/SVOP/TOMM70/KIAA0513/C1QL3/ATP5F1A/NAP1L5/SYT1/LONRF2/FAM3C/TUBB2A/ATP6V1B2/ATL1/ATP6V1A/PPME1/BPNT2/TSPYL4/CLTC/CAMKK2/PCSK1/MICU3/YWHAZ/TMX4/GABBR2/TUSC3/PGK1/HIGD1A/RAB6B/SGTB/YWHAG/PAK1/FBXW7/ELAVL2/PPP2CA/CAP2/PPP1R2/OLFM3/SV2B/RAB11A/NRN1/LMBRD2/RGS4/GOT1/GHITM/C11o…
hsa-miR-29a-3p	Up	Down	155	6062	5.22462098844e-07	1.567386296532e-06	NDUFS6/SLC6A17/KCNAB1/DYNLL2/TMEM33/ENC1/LYNX1/RAB3C/SYP/EFR3B/KLHDC3/CHL1/DNM1/PAM/WASL/GABARAPL1/PAFAH1B1/GAD2/SULT4A1/PGM2L1/SVOP/NDRG4/TOMM70/SNX10/KIAA0513/NSF/ATP5F1A/NAP1L5/SYT1/LONRF2/FAM3C/NAP1L3/TUBB2A/ATP6V1A/BPNT2/TSPYL4/NAPB/CLTC/CAMKK2/ANXA6/GAP43/PCSK1/YWHAZ/TMX4/UBLCP1/HIGD1A/RAB6B/SGTB/RAP1GDS1/YWHAG/CACNA2D1/FBXW7/PPP2CA/DHCR24/OLFM3/SYT16/SV2B/RAB11A/LMBRD2/RGS4/STMN2/GOT1/VCP/…
hsa-miR-181c-3p	Up	Down	91	3303	3.75558646771e-05	9.013407522504e-05	NDUFS6/KCNAB1/DYNLL2/RAB3C/SYP/EFR3B/CHL1/PAM/ARPC1A/GABARAPL1/PAFAH1B1/PGRMC1/BCAS2/SVOP/ATP5F1A/SYT1/LONRF2/ATP6V1B2/ATP6V1A/PPME1/CLTC/ANXA6/MICU3/ATP6V0D1/HIGD1A/RAB6B/FBXW7/SYT16/RAB11A/STMN2/GAD1/DNM1L/KIFAP3/DCLK1/SYN2/EPB41L3/VPS35/STXBP5L/LRRC8B/NRSN1/SLC35B4/FAXC/ERLEC1/PLK2/NEFL/CSRNP3/SCN2A/GOLT1B/PPP3CA/CADM2/NRXN3/CAMK2D/SYNJ1/CACNB4/SCN3B/NEGR1/RBFOX2/MRPS21/ATP2A2/DDX24/DDA1/ATP6V…
hsa-miR-29c-3p	Up	Down	132	5326	5.50672715557e-05	0.0001101345431114	NDUFS6/SLC6A17/KCNAB1/DYNLL2/TMEM33/ENC1/RAB3C/SYP/EFR3B/KLHDC3/CHL1/DNM1/GABARAPL1/PAFAH1B1/GAD2/SULT4A1/PGM2L1/NDRG4/TOMM70/SNX10/KIAA0513/NSF/NAP1L5/SYT1/LONRF2/NAPG/FAM3C/NAP1L3/TUBB2A/ATP6V1A/NAPB/CLTC/CAMKK2/GAP43/YWHAZ/UBLCP1/HIGD1A/RAB6B/SGTB/RAP1GDS1/YWHAG/CACNA2D1/FBXW7/PPP2CA/DHCR24/OLFM3/SYT16/SV2B/RAB11A/RGS4/STMN2/GOT1/DNM1L/C11orf87/NECAP1/KIFAP3/DCLK1/SYN2/CAMK2A/SLC12A5/STXBP5L/L…
hsa-miR-660-5p	Up	Down	128	5188	0.000101752193273	0.000174432331325143	SLC6A17/KCNAB1/DYNLL2/TMEM33/SYP/EFR3B/CHL1/DNM1/PAM/NUDT21/GABARAPL1/PAFAH1B1/SULT4A1/SVOP/NDRG4/TOMM70/CRYM/KIAA0513/ITFG1/ATP5F1A/SYT1/LONRF2/NAPG/FAM3C/ATL1/CLSTN1/BPNT2/NEUROD6/TSPYL4/NAPB/CLTC/CAMKK2/YWHAZ/TUSC3/RAB6B/SGTB/RAP1GDS1/ELAVL2/PPP2CA/CLIP3/SYT16/SV2B/RAB11A/LMBRD2/RGS4/NECAP1/KIFAP3/DCLK1/STXBP5L/SERTM1/ARNT2/TAFA1/LRRC8B/NRSN1/SLC35B4/ATP1A1/HCN1/PDK3/NUAK1/FAXC/APLP2/NMNAT2/RB…
