## Supplementary Table 9 for "MIRit: an integrative R framework for the identification of impaired miRNA-mRNA regulatory networks in complex diseases"

	RNA-Seq	Microarray	Unpaired data	Differential expression	Target Retrieval	Expression integration	Pathway analysis
MiRComb	yes	yes	no	limma, t-test, Wilcoxon, limma-trend, RankProd	microCosm and TargetScan	Correlation (Pearson, Spearman and Kendall)	no
miRLAB	yes	yes	no	limma	TargetScan and DIANA-microT-CDS	Correlation analyses, Dependence measures, Regularized regression, Causal inference	Functional enrichment of miRNA targets
anamiR	yes	yes	no	limma, t-test, Wilcoxon, DESeq2	DIANA-microT-CDS, EIMMo, microCosm, miRanda, PITA, miRDB, rna22, TargetScan, miRecords, miRTarBase	Correlation (Pearson, Spearman and Kendall)	Functional enrichment of miRNA targets
